# Profiling Allogeneic HLA-specific B-cell Responses Utilizing a 64-plex Single-HLA Reporter Cell Panel

**DOI:** 10.64898/2026.01.19.700453

**Authors:** Shengli Song, Emma F. King, Ashley M. Drabik, Jean Kwun, Cliburn Chan, Annette M. Jackson, Garnett Kelsoe, Stuart J. Knechtle

**Affiliations:** Duke Transplant Center, Duke University School of Medicine, Durham, NC 27710, USA; Department of Surgery, Duke University School of Medicine, Durham, NC 27710, USA; Department of Biostatistics and Bioinformatics, Duke University School of Medicine, Durham, NC 27710, USA; Department of Integrative Immunobiology, Duke University School of Medicine, Durham, NC 27710, USA

## Abstract

Identifying allogeneic HLA-specific B cells in sensitized individuals is essential for defining the cellular basis of allogeneic humoral immunity but remains technically challenging due to their low frequency. To overcome this barrier, we generated a 64-plex single-HLA reporter cell (HLA64-RC) panel that provides a cost-efficient, multiplex, high-throughput platform for screening B-cell specificity. We additionally developed a companion R package, *HLA64*, for automated data analysis and visualization. Integrated with a streamlined high-throughput BCR discovery workflow, this platform enables reliable identification and characterization of allogeneic HLA-specific B cells from sensitized transplant candidates. In a pilot application, thirteen HLA-specific B cells were identified, enabling linked analyses of phenotype, function, and BCR genetics. These B cells exhibited an IgG^+^ CD24^low^ phenotype, diverse HLA allele-specificity profiles, and recurrent heavy- and light-chain V-gene usage. In two independent B-cell lineages, clonal members within each lineage displayed divergent binding patterns despite sharing a common clonal origin. Broader application of this approach for systematic profiling of alloreactive B-cell responses will help elucidate the molecular basis of allorecognition, define immunodominant HLA eplets, and ultimately improve immunological risk assessment and allograft outcomes in transplant recipients.
