## Supplementary Data 4 for "Profiling Allogeneic HLA-specific B-cell Responses Utilizing a 64-plex Single-HLA Reporter Cell Panel"

### Sheet: Sheet 1
Patient_ID	Sub_panel	Allele	MFI
#01	1	Negative	247.9
#01	1	Positive	11925.4
#01	1	A*01:01	30543.1
#01	1	A*02:01	208.34
#01	1	A*02:03	198.81
#01	1	A*02:06	224.08
#01	1	A*03:01	29685.8
#01	1	A*11:01	31334.8
#01	1	A*11:02	29473.4
#01	1	A*23:01	29747.1
#01	1	A*24:02	29987.4
#01	1	A*24:03	30453.6
#01	1	A*25:01	30833.9
#01	1	A*26:01	29598.3
#01	1	A*29:01	29717.3
#01	1	B*27:05	28654.4
#01	1	A*29:02	29486.9
#01	1	A*30:01	29420.3
#01	1	A*30:02	29965.3
#01	1	A*31:01	29312.5
#01	1	A*32:01	29943.5
#01	1	A*33:01	27574.3
#01	1	A*34:01	28867.1
#01	1	A*34:02	29182.1
#01	1	A*36:01	29124.2
#01	1	A*43:01	28943.7
#01	1	A*66:01	29952.2
#01	1	A*66:02	29433.9
#01	1	A*68:01	29211.8
#01	1	A*68:02	27537
#01	1	A*69:01	25775.8
#01	1	A*74:01	28611
#01	1	A*80:01	29323.2
#01	1	B*07:02	29816.8
#01	1	B*08:01	26409.9
#01	1	B*13:02	27015.4
#01	1	B*14:01	13660.7
#01	1	B*14:02	9348.15
#01	1	B*15:01	16762.4
#01	1	B*15:02	8374.25
#01	1	B*15:03	13371.1
#01	1	B*15:10	14113
#01	1	B*15:12	13654.4
#01	1	B*15:13	25200
#01	1	B*15:16	27419
#01	1	B*18:01	21161
#01	1	B*27:08	25859.1
#01	1	B*35:01	4898.56
#01	1	B*37:01	26268.4
#01	1	B*38:01	29243.9
#01	1	B*39:01	22483.8
#01	1	B*40:01	28149.5
#01	1	B*40:02	26717.8
#01	1	B*41:01	25382.3
#01	1	B*42:01	30605.8
#01	1	B*44:02	21685.2
#01	1	B*44:03	26578.5
#01	1	B*45:01	163.84
#01	1	B*49:01	28509.7
#01	1	B*47:01	25385.3
#01	1	B*48:01	26533.5
#01	1	B*46:01	702.22
#01	1	B*50:01	14039.6
#01	1	B*51:01	25263.6
#01	1	B*51:02	25496.2
#01	1	B*52:01	22062.4
#01	1	B*53:01	25478.8
#01	1	B*54:01	16911
#01	1	B*55:01	25212.8
#01	1	B*56:01	23413.4
#01	1	B*57:01	28679.9
#01	1	B*57:03	27182.2
#01	1	B*58:01	25563
#01	1	B*59:01	26030.4
#01	1	B*67:01	28289.5
#01	1	B*73:01	21044.6
#01	1	B*78:01	197.06
#01	1	B*81:01	29042.8
#01	1	B*82:01	6294.03
#01	1	C*01:02	1570.26
#01	1	C*02:02	7133.33
#01	1	C*03:02	10556.4
#01	1	C*03:03	13318.8
#01	1	C*03:04	10933.5
#01	1	C*04:01	5226.04
#01	1	C*05:01	1344.86
#01	1	C*06:02	10494.5
#01	1	C*07:02	9253.39
#01	1	C*08:01	410.7
#01	1	C*12:03	411.18
#01	1	C*14:02	2008.36
#01	1	C*15:02	12244.9
#01	1	C*16:01	681.46
#01	1	C*17:01	1705.01
#01	1	C*18:02	14645.4
#01	1	B*13:01	25649.5
#01	1	B*15:11	2901.02
#01	1	B*40:06	24265.8
#01	1	A*33:03	29288
#01	2	Negative	64.47
#01	2	Positive	13984.8
#01	2	DRB1*01:01	275.66
#01	2	DRB1*01:02	353
#01	2	DRB1*01:03	174.2
#01	2	DRB1*03:01	160.26
#01	2	DRB1*03:02	234.95
#01	2	DRB1*04:01	21630.9
#01	2	DRB1*04:02	19329.7
#01	2	DRB1*04:04	21514.7
#01	2	DRB1*04:05	17965.9
#01	2	DRB1*04:03	20438.5
#01	2	DRB1*07:01	528.97
#01	2	DRB1*08:01	1995.64
#01	2	DRB1*09:01	463.84
#01	2	DRB1*09:02	512.87
#01	2	DRB1*10:01	188.49
#01	2	DRB1*11:01	400.59
#01	2	DRB1*11:04	398.3
#01	2	DRB1*12:01	271.43
#01	2	DRB1*12:02	324.35
#01	2	DRB1*13:01	135.6
#01	2	DRB1*13:03	482.34
#01	2	DRB1*14:01	428.02
#01	2	DRB1*14:02	174.9
#01	2	DRB1*14:54	420.06
#01	2	DRB1*15:01	171.66
#01	2	DRB1*15:02	146.5
#01	2	DRB1*15:03	124.47
#01	2	DRB1*16:01	189.16
#01	2	DRB1*16:02	121.88
#01	2	DRB3*01:01	189
#01	2	DRB3*02:02	4064.52
#01	2	DRB3*03:01	409.48
#01	2	DRB4*01:01	1042.41
#01	2	DRB4*01:03	1322.31
#01	2	DRB5*01:01	1327.71
#01	2	DRB5*02:02	164.69
#01	2	DQA1*02:01/DQB1*02:01	231.93
#01	2	DQA1*03:01/DQB1*02:01	311.41
#01	2	DQA1*04:01/DQB1*02:01	337.11
#01	2	DQA1*05:01/DQB1*02:01	1101.19
#01	2	DQA1*02:01/DQB1*02:02	289.05
#01	2	DQA1*02:01/DQB1*04:01	288.23
#01	2	DQA1*03:03/DQB1*04:01	678.72
#01	2	DQA1*02:01/DQB1*04:02	360.37
#01	2	DQA1*04:01/DQB1*04:02	284.18
#01	2	DQA1*01:01/DQB1*05:01	236.34
#01	2	DQA1*01:02/DQB1*05:02	121.77
#01	2	DQA1*01:03/DQB1*06:01	160.55
#01	2	DQA1*01:02/DQB1*06:02	234.28
#01	2	DQA1*01:01/DQB1*06:02	258.82
#01	2	DQA1*01:03/DQB1*06:03	133.23
#01	2	DQA1*01:02/DQB1*06:04	207.8
#01	2	DQA1*01:02/DQB1*06:09	140.4
#01	2	DQA1*03:01/DQB1*03:01	1110.29
#01	2	DQA1*02:01/DQB1*03:01	2037.21
#01	2	DQA1*05:03/DQB1*03:01	2487.2
#01	2	DQA1*05:05/DQB1*03:19	2655.74
#01	2	DQA1*06:01/DQB1*03:01	2462.27
#01	2	DQA1*02:01/DQB1*03:02	2198.02
#01	2	DQA1*03:01/DQB1*03:02	2306.8
#01	2	DQA1*03:02/DQB1*03:02	3443.78
#01	2	DQA1*02:01/DQB1*03:03	2380.7
#01	2	DQA1*03:01/DQB1*03:03	2018.5
#01	2	DQA1*03:02/DQB1*03:03	2532.3
#01	2	DPA1*01:03/DPB1*01:01	230.34
#01	2	DPA1*02:01/DPB1*01:01	890.8
#01	2	DPA1*01:03/DPB1*02:01	157.38
#01	2	DPA1*02:02/DPB1*05:01	245.68
#01	2	DPA1*01:03/DPB1*03:01	538
#01	2	DPA1*01:05/DPB1*03:01	249.31
#01	2	DPA1*02:01/DPB1*03:01	177.5
#01	2	DPA1*01:03/DPB1*04:01	220.96
#01	2	DPA1*01:03/DPB1*04:02	214.95
#01	2	DPA1*02:01/DPB1*05:01	206.58
#01	2	DPA1*02:01/DPB1*06:01	194.84
#01	2	DPA1*01:03/DPB1*06:01	754.24
#01	2	DPA1*02:01/DPB1*09:01	121.79
#01	2	DPA1*02:02/DPB1*10:01	269.77
#01	2	DPA1*01:03/DPB1*11:01	298.68
#01	2	DPA1*01:03/DPB1*28:01	147.71
#01	2	DPA1*02:01/DPB1*13:01	167.39
#01	2	DPA1*02:02/DPB1*13:01	143.76
#01	2	DPA1*03:01/DPB1*13:01	246.58
#01	2	DPA1*02:01/DPB1*14:01	145.69
#01	2	DPA1*02:01/DPB1*15:01	333.84
#01	2	DPA1*02:01/DPB1*17:01	178.18
#01	2	DPA1*02:01/DPB1*18:01	130.41
#01	2	DPA1*01:05/DPB1*18:01	132.73
#01	2	DPA1*01:04/DPB1*18:01	128.99
#01	2	DPA1*01:03/DPB1*19:01	200.88
#01	2	DPA1*03:01/DPB1*20:01	417.61
#01	2	DPA1*01:03/DPB1*23:01	231.74
#01	2	DPA1*01:05/DPB1*28:01	189.02
#01	2	DPA1*04:01/DPB1*28:01	165.7
#01	2	DPA1*02:02/DPB1*11:01	227.99
#02	1	Negative	78.19
#02	1	Positive	14629.4
#02	1	A*01:01	12057.3
#02	1	A*02:01	2087.67
#02	1	A*02:03	2168.84
#02	1	A*02:06	2155.51
#02	1	A*03:01	9221.75
#02	1	A*11:01	9853.64
#02	1	A*11:02	9905.46
#02	1	A*23:01	83.48
#02	1	A*24:02	3239.57
#02	1	A*24:03	4157.76
#02	1	A*25:01	245.19
#02	1	A*26:01	533.36
#02	1	A*29:01	485.74
#02	1	B*27:05	1142.12
#02	1	A*29:02	443.21
#02	1	A*30:01	645.44
#02	1	A*30:02	439.01
#02	1	A*31:01	771.65
#02	1	A*32:01	487.46
#02	1	A*33:01	632.66
#02	1	A*34:01	171.82
#02	1	A*34:02	303.2
#02	1	A*36:01	10588.2
#02	1	A*43:01	887.29
#02	1	A*66:01	355.14
#02	1	A*66:02	690.18
#02	1	A*68:01	71.59
#02	1	A*68:02	250.58
#02	1	A*69:01	290.71
#02	1	A*74:01	412.26
#02	1	A*80:01	7599.02
#02	1	B*07:02	1808.58
#02	1	B*08:01	566.04
#02	1	B*13:02	719.53
#02	1	B*14:01	152.07
#02	1	B*14:02	269.83
#02	1	B*15:01	139.9
#02	1	B*15:02	229.6
#02	1	B*15:03	171.35
#02	1	B*15:10	535.59
#02	1	B*15:12	1238.8
#02	1	B*15:13	335.42
#02	1	B*15:16	447.71
#02	1	B*18:01	206.01
#02	1	B*27:08	1355.98
#02	1	B*35:01	413.53
#02	1	B*37:01	643.64
#02	1	B*38:01	163.01
#02	1	B*39:01	132.6
#02	1	B*40:01	1159.47
#02	1	B*40:02	1272.33
#02	1	B*41:01	306.95
#02	1	B*42:01	781.88
#02	1	B*44:02	1368.7
#02	1	B*44:03	1548.58
#02	1	B*45:01	1860.52
#02	1	B*49:01	140.76
#02	1	B*47:01	549.53
#02	1	B*48:01	954.16
#02	1	B*46:01	431.36
#02	1	B*50:01	425.3
#02	1	B*51:01	124.36
#02	1	B*51:02	141.46
#02	1	B*52:01	290.85
#02	1	B*53:01	547.49
#02	1	B*54:01	558.29
#02	1	B*55:01	825.14
#02	1	B*56:01	320.93
#02	1	B*57:01	5987.04
#02	1	B*57:03	6316.43
#02	1	B*58:01	4240.31
#02	1	B*59:01	236.1
#02	1	B*67:01	764.09
#02	1	B*73:01	800.1
#02	1	B*78:01	223.47
#02	1	B*81:01	1286.3
#02	1	B*82:01	499.43
#02	1	C*01:02	702.65
#02	1	C*02:02	519.56
#02	1	C*03:02	656.36
#02	1	C*03:03	805.95
#02	1	C*03:04	481.68
#02	1	C*04:01	618.26
#02	1	C*05:01	700.53
#02	1	C*06:02	514.8
#02	1	C*07:02	1005.51
#02	1	C*08:01	545.82
#02	1	C*12:03	786.35
#02	1	C*14:02	662.3
#02	1	C*15:02	287.54
#02	1	C*16:01	714.14
#02	1	C*17:01	1318
#02	1	C*18:02	980.07
#02	1	B*13:01	834.55
#02	1	B*15:11	220.53
#02	1	B*40:06	1296.33
#02	1	A*33:03	334.46
#02	2	Negative	52.68
#02	2	Positive	13296.9
#02	2	DRB1*01:01	452.25
#02	2	DRB1*01:02	243.81
#02	2	DRB1*01:03	2033.28
#02	2	DRB1*03:01	19416.7
#02	2	DRB1*03:02	20441.9
#02	2	DRB1*04:01	20406.8
#02	2	DRB1*04:02	17580.9
#02	2	DRB1*04:04	18897.9
#02	2	DRB1*04:05	15498.3
#02	2	DRB1*04:03	18264.5
#02	2	DRB1*07:01	9546.92
#02	2	DRB1*08:01	21762.1
#02	2	DRB1*09:01	663.38
#02	2	DRB1*09:02	317.34
#02	2	DRB1*10:01	490.1
#02	2	DRB1*11:01	20841.9
#02	2	DRB1*11:04	20917.7
#02	2	DRB1*12:01	13646.1
#02	2	DRB1*12:02	17085
#02	2	DRB1*13:01	24212.5
#02	2	DRB1*13:03	24747.5
#02	2	DRB1*14:01	23284.1
#02	2	DRB1*14:02	19826
#02	2	DRB1*14:54	22868.8
#02	2	DRB1*15:01	21112.6
#02	2	DRB1*15:02	22964.2
#02	2	DRB1*15:03	21591.5
#02	2	DRB1*16:01	23895.5
#02	2	DRB1*16:02	22865.2
#02	2	DRB3*01:01	19750.2
#02	2	DRB3*02:02	15864.7
#02	2	DRB3*03:01	25153.9
#02	2	DRB4*01:01	690.72
#02	2	DRB4*01:03	441.48
#02	2	DRB5*01:01	3473.25
#02	2	DRB5*02:02	809.92
#02	2	DQA1*02:01/DQB1*02:01	290.79
#02	2	DQA1*03:01/DQB1*02:01	266.1
#02	2	DQA1*04:01/DQB1*02:01	457.66
#02	2	DQA1*05:01/DQB1*02:01	1685.22
#02	2	DQA1*02:01/DQB1*02:02	361.21
#02	2	DQA1*02:01/DQB1*04:01	788.45
#02	2	DQA1*03:03/DQB1*04:01	463.11
#02	2	DQA1*02:01/DQB1*04:02	738.59
#02	2	DQA1*04:01/DQB1*04:02	804.43
#02	2	DQA1*01:01/DQB1*05:01	299.82
#02	2	DQA1*01:02/DQB1*05:02	477.79
#02	2	DQA1*01:03/DQB1*06:01	8542.86
#02	2	DQA1*01:02/DQB1*06:02	6359.59
#02	2	DQA1*01:01/DQB1*06:02	5661.21
#02	2	DQA1*01:03/DQB1*06:03	9053.45
#02	2	DQA1*01:02/DQB1*06:04	6400.61
#02	2	DQA1*01:02/DQB1*06:09	9429.22
#02	2	DQA1*03:01/DQB1*03:01	9765.94
#02	2	DQA1*02:01/DQB1*03:01	14699.9
#02	2	DQA1*05:03/DQB1*03:01	19541
#02	2	DQA1*05:05/DQB1*03:19	19946.6
#02	2	DQA1*06:01/DQB1*03:01	19661.5
#02	2	DQA1*02:01/DQB1*03:02	14566.1
#02	2	DQA1*03:01/DQB1*03:02	15657.3
#02	2	DQA1*03:02/DQB1*03:02	19027
#02	2	DQA1*02:01/DQB1*03:03	15945.5
#02	2	DQA1*03:01/DQB1*03:03	14155.1
#02	2	DQA1*03:02/DQB1*03:03	18028
#02	2	DPA1*01:03/DPB1*01:01	2192.77
#02	2	DPA1*02:01/DPB1*01:01	3085.78
#02	2	DPA1*01:03/DPB1*02:01	9626.44
#02	2	DPA1*02:02/DPB1*05:01	532.4
#02	2	DPA1*01:03/DPB1*03:01	7440.22
#02	2	DPA1*01:05/DPB1*03:01	6952.97
#02	2	DPA1*02:01/DPB1*03:01	6225.75
#02	2	DPA1*01:03/DPB1*04:01	2794.04
#02	2	DPA1*01:03/DPB1*04:02	8862.09
#02	2	DPA1*02:01/DPB1*05:01	661.35
#02	2	DPA1*02:01/DPB1*06:01	6048.51
#02	2	DPA1*01:03/DPB1*06:01	6634.59
#02	2	DPA1*02:01/DPB1*09:01	6313.34
#02	2	DPA1*02:02/DPB1*10:01	6654.65
#02	2	DPA1*01:03/DPB1*11:01	1804.02
#02	2	DPA1*01:03/DPB1*28:01	8150.02
#02	2	DPA1*02:01/DPB1*13:01	439.04
#02	2	DPA1*02:02/DPB1*13:01	309.66
#02	2	DPA1*03:01/DPB1*13:01	1603.77
#02	2	DPA1*02:01/DPB1*14:01	5784.82
#02	2	DPA1*02:01/DPB1*15:01	644.34
#02	2	DPA1*02:01/DPB1*17:01	6467.81
#02	2	DPA1*02:01/DPB1*18:01	7750.39
#02	2	DPA1*01:05/DPB1*18:01	8359.1
#02	2	DPA1*01:04/DPB1*18:01	7783.68
#02	2	DPA1*01:03/DPB1*19:01	1735.79
#02	2	DPA1*03:01/DPB1*20:01	7751.65
#02	2	DPA1*01:03/DPB1*23:01	2566.44
#02	2	DPA1*01:05/DPB1*28:01	6387.51
#02	2	DPA1*04:01/DPB1*28:01	6008.62
#02	2	DPA1*02:02/DPB1*11:01	416.28
#03	1	Negative	325.6
#03	1	Positive	10301.5
#03	1	A*01:01	23637.4
#03	1	A*02:01	173.4
#03	1	A*02:03	232.05
#03	1	A*02:06	171.17
#03	1	A*03:01	22532.4
#03	1	A*11:01	21974.9
#03	1	A*11:02	23269.3
#03	1	A*23:01	271.52
#03	1	A*24:02	301.79
#03	1	A*24:03	256.57
#03	1	A*25:01	21701.6
#03	1	A*26:01	22474.6
#03	1	A*29:01	22152.1
#03	1	B*27:05	246.39
#03	1	A*29:02	23202.5
#03	1	A*30:01	17743.4
#03	1	A*30:02	20180.9
#03	1	A*31:01	19343.2
#03	1	A*32:01	10290.9
#03	1	A*33:01	17765.3
#03	1	A*34:01	21649
#03	1	A*34:02	19220.5
#03	1	A*36:01	23346
#03	1	A*43:01	22551.3
#03	1	A*66:01	22224.9
#03	1	A*66:02	20733.5
#03	1	A*68:01	1156.59
#03	1	A*68:02	14787.8
#03	1	A*69:01	1067.35
#03	1	A*74:01	19874.8
#03	1	A*80:01	23251.9
#03	1	B*07:02	12762.8
#03	1	B*08:01	23532
#03	1	B*13:02	160.73
#03	1	B*14:01	6503.82
#03	1	B*14:02	6795.55
#03	1	B*15:01	20348.6
#03	1	B*15:02	18496.9
#03	1	B*15:03	19342.9
#03	1	B*15:10	16796.8
#03	1	B*15:12	18481.4
#03	1	B*15:13	14866.3
#03	1	B*15:16	13133.1
#03	1	B*18:01	10186.5
#03	1	B*27:08	206.31
#03	1	B*35:01	11601.7
#03	1	B*37:01	4445.76
#03	1	B*38:01	135.96
#03	1	B*39:01	155.46
#03	1	B*40:01	9903.29
#03	1	B*40:02	6661.1
#03	1	B*41:01	12499.3
#03	1	B*42:01	16012.6
#03	1	B*44:02	9261.15
#03	1	B*44:03	13169.9
#03	1	B*45:01	16266.6
#03	1	B*49:01	18662.2
#03	1	B*47:01	304.06
#03	1	B*48:01	7599.99
#03	1	B*46:01	12808.5
#03	1	B*50:01	17023.2
#03	1	B*51:01	12473
#03	1	B*51:02	16091.8
#03	1	B*52:01	10449.5
#03	1	B*53:01	9070.77
#03	1	B*54:01	2490.95
#03	1	B*55:01	6669.11
#03	1	B*56:01	16038.4
#03	1	B*57:01	11775.8
#03	1	B*57:03	10721.2
#03	1	B*58:01	6766.55
#03	1	B*59:01	9248.48
#03	1	B*67:01	192.76
#03	1	B*73:01	334.74
#03	1	B*78:01	10450.5
#03	1	B*81:01	10956.6
#03	1	B*82:01	1925.15
#03	1	C*01:02	7132.77
#03	1	C*02:02	2330.96
#03	1	C*03:02	18586.8
#03	1	C*03:03	19108.5
#03	1	C*03:04	19991.2
#03	1	C*04:01	2835.55
#03	1	C*05:01	395.73
#03	1	C*06:02	328.35
#03	1	C*07:02	8818.22
#03	1	C*08:01	413.35
#03	1	C*12:03	483.64
#03	1	C*14:02	7518.02
#03	1	C*15:02	7336.11
#03	1	C*16:01	443.34
#03	1	C*17:01	5357.2
#03	1	C*18:02	6012.19
#03	1	B*13:01	281.9
#03	1	B*15:11	15569.5
#03	1	B*40:06	4910.55
#03	1	A*33:03	20063.8
#03	2	Negative	60.14
#03	2	Positive	10072.8
#03	2	DRB1*01:01	120.16
#03	2	DRB1*01:02	156.85
#03	2	DRB1*01:03	125.22
#03	2	DRB1*03:01	23648.2
#03	2	DRB1*03:02	23398.3
#03	2	DRB1*04:01	20973.8
#03	2	DRB1*04:02	19266.2
#03	2	DRB1*04:04	19134.9
#03	2	DRB1*04:05	17757.2
#03	2	DRB1*07:01	23329.4
#03	2	DRB1*04:03	19575.5
#03	2	DRB1*08:01	21234.1
#03	2	DRB1*09:01	18696.8
#03	2	DRB1*09:02	19270.6
#03	2	DRB1*10:01	7777.55
#03	2	DRB1*11:01	21795.6
#03	2	DRB1*11:04	20868.8
#03	2	DRB1*12:01	21672.3
#03	2	DRB1*12:02	22674.4
#03	2	DRB1*13:01	22851.1
#03	2	DRB1*13:03	23219
#03	2	DRB1*14:01	23152.7
#03	2	DRB1*14:02	21357.5
#03	2	DRB1*14:54	22262
#03	2	DRB1*15:01	351.37
#03	2	DRB1*15:02	252.53
#03	2	DRB1*15:03	94.29
#03	2	DRB1*16:01	127.59
#03	2	DRB1*16:02	812.38
#03	2	DRB3*01:01	23666.8
#03	2	DRB3*02:02	22097.7
#03	2	DRB3*03:01	23548.2
#03	2	DRB4*01:01	22424.5
#03	2	DRB4*01:03	22794.1
#03	2	DRB5*01:01	280.42
#03	2	DRB5*02:02	144.83
#03	2	DQA1*02:01/DQB1*02:01	20983.1
#03	2	DQA1*03:01/DQB1*02:01	23444.6
#03	2	DQA1*04:01/DQB1*02:01	22888.3
#03	2	DQA1*05:01/DQB1*02:01	22238.2
#03	2	DQA1*02:01/DQB1*02:02	20475.5
#03	2	DQA1*02:01/DQB1*04:01	20323.4
#03	2	DQA1*03:03/DQB1*04:01	23375.9
#03	2	DQA1*02:01/DQB1*04:02	22570.6
#03	2	DQA1*04:01/DQB1*04:02	22512.9
#03	2	DQA1*01:01/DQB1*05:01	76.02
#03	2	DQA1*01:02/DQB1*05:02	72.88
#03	2	DQA1*01:03/DQB1*06:01	1429.03
#03	2	DQA1*01:02/DQB1*06:02	107.81
#03	2	DQA1*01:01/DQB1*06:02	143.8
#03	2	DQA1*01:03/DQB1*06:03	861.74
#03	2	DQA1*01:02/DQB1*06:04	133.5
#03	2	DQA1*01:02/DQB1*06:09	2983.94
#03	2	DQA1*03:01/DQB1*03:01	19798.9
#03	2	DQA1*02:01/DQB1*03:01	22984.8
#03	2	DQA1*05:03/DQB1*03:01	23312.6
#03	2	DQA1*05:05/DQB1*03:01	23523.2
#03	2	DQA1*06:01/DQB1*03:01	23105.6
#03	2	DQA1*02:01/DQB1*03:02	21998.7
#03	2	DQA1*03:01/DQB1*03:02	23536
#03	2	DQA1*03:02/DQB1*03:02	23427.2
#03	2	DQA1*02:01/DQB1*03:03	23364.5
#03	2	DQA1*03:01/DQB1*03:03	22661.5
#03	2	DQA1*03:02/DQB1*03:03	23222.8
#03	2	DPA1*01:03/DPB1*01:01	570.09
#03	2	DPA1*02:01/DPB1*01:01	1537.44
#03	2	DPA1*01:03/DPB1*02:01	85.15
#03	2	DPA1*02:02/DPB1*05:01	1670.13
#03	2	DPA1*01:03/DPB1*03:01	171.66
#03	2	DPA1*01:05/DPB1*03:01	118.43
#03	2	DPA1*02:01/DPB1*03:01	1229.33
#03	2	DPA1*01:03/DPB1*04:01	122.81
#03	2	DPA1*01:03/DPB1*04:02	105.58
#03	2	DPA1*02:01/DPB1*05:01	1156.96
#03	2	DPA1*02:01/DPB1*06:01	1273.57
#03	2	DPA1*01:03/DPB1*06:01	251.99
#03	2	DPA1*02:01/DPB1*09:01	1387.1
#03	2	DPA1*02:02/DPB1*10:01	1393.85
#03	2	DPA1*01:03/DPB1*11:01	1452.94
#03	2	DPA1*01:03/DPB1*28:01	89.74
#03	2	DPA1*02:01/DPB1*13:01	912.62
#03	2	DPA1*02:02/DPB1*13:01	1217.01
#03	2	DPA1*03:01/DPB1*13:01	186.47
#03	2	DPA1*02:01/DPB1*14:01	1530.21
#03	2	DPA1*02:01/DPB1*15:01	1445.47
#03	2	DPA1*02:01/DPB1*17:01	1028.16
#03	2	DPA1*02:01/DPB1*18:01	1163.39
#03	2	DPA1*01:05/DPB1*18:01	163.45
#03	2	DPA1*01:04/DPB1*18:01	262.09
#03	2	DPA1*01:03/DPB1*19:01	213.11
#03	2	DPA1*03:01/DPB1*20:01	164.91
#03	2	DPA1*01:03/DPB1*23:01	149.97
#03	2	DPA1*01:05/DPB1*28:01	116.69
#03	2	DPA1*04:01/DPB1*28:01	155.94
#03	2	DPA1*02:02/DPB1*11:01	2268.57
#04	2	Negative	11.45
#04	2	Positive	10022.5
#04	2	DRB1*01:01	5540.96
#04	2	DRB1*01:02	5420.31
#04	2	DRB1*01:03	5917.39
#04	2	DRB1*03:01	83.64
#04	2	DRB1*03:02	139.7
#04	2	DRB1*04:01	66.45
#04	2	DRB1*04:02	164.78
#04	2	DRB1*04:04	193.18
#04	2	DRB1*04:05	117.66
#04	2	DRB1*04:03	71.63
#04	2	DRB1*07:01	64.02
#04	2	DRB1*08:01	130.69
#04	2	DRB1*09:01	7107.2
#04	2	DRB1*09:02	6873.98
#04	2	DRB1*10:01	5479.82
#04	2	DRB1*11:01	133.29
#04	2	DRB1*11:04	128.3
#04	2	DRB1*12:01	53.72
#04	2	DRB1*12:02	192.17
#04	2	DRB1*13:01	119.73
#04	2	DRB1*13:03	56.28
#04	2	DRB1*14:01	100.93
#04	2	DRB1*14:02	72.16
#04	2	DRB1*14:54	124.29
#04	2	DRB1*15:01	82.93
#04	2	DRB1*15:02	76.88
#04	2	DRB1*15:03	70.82
#04	2	DRB1*16:01	296.65
#04	2	DRB1*16:02	74.81
#04	2	DRB3*01:01	88.63
#04	2	DRB3*02:02	216.3
#04	2	DRB3*03:01	180.94
#04	2	DRB4*01:01	14103.7
#04	2	DRB4*01:03	16367.1
#04	2	DRB5*01:01	10091.1
#04	2	DRB5*02:02	7032.09
#04	2	DQA1*02:01/DQB1*02:01	75.71
#04	2	DQA1*03:01/DQB1*02:01	351.68
#04	2	DQA1*04:01/DQB1*02:01	467.82
#04	2	DQA1*05:01/DQB1*02:01	44
#04	2	DQA1*02:01/DQB1*02:02	50.18
#04	2	DQA1*02:01/DQB1*04:01	128.46
#04	2	DQA1*03:03/DQB1*04:01	843.34
#04	2	DQA1*02:01/DQB1*04:02	142.86
#04	2	DQA1*04:01/DQB1*04:02	235.32
#04	2	DQA1*01:01/DQB1*05:01	235.37
#04	2	DQA1*01:02/DQB1*05:02	220.69
#04	2	DQA1*01:03/DQB1*06:01	347.72
#04	2	DQA1*01:02/DQB1*06:02	419.73
#04	2	DQA1*01:01/DQB1*06:02	397.25
#04	2	DQA1*01:03/DQB1*06:03	600.81
#04	2	DQA1*01:02/DQB1*06:04	542.16
#04	2	DQA1*01:02/DQB1*06:09	290.22
#04	2	DQA1*03:01/DQB1*03:01	475.03
#04	2	DQA1*02:01/DQB1*03:01	105.97
#04	2	DQA1*05:03/DQB1*03:01	75.98
#04	2	DQA1*05:05/DQB1*03:19	135.83
#04	2	DQA1*06:01/DQB1*03:01	22.93
#04	2	DQA1*02:01/DQB1*03:02	276.28
#04	2	DQA1*03:01/DQB1*03:02	1014.21
#04	2	DQA1*03:02/DQB1*03:02	1525.55
#04	2	DQA1*02:01/DQB1*03:03	311.35
#04	2	DQA1*03:01/DQB1*03:03	1604.07
#04	2	DQA1*03:02/DQB1*03:03	1096.12
#04	2	DPA1*01:03/DPB1*01:01	70.68
#04	2	DPA1*02:01/DPB1*01:01	118.66
#04	2	DPA1*01:03/DPB1*02:01	88.87
#04	2	DPA1*02:02/DPB1*05:01	84.03
#04	2	DPA1*01:03/DPB1*03:01	375.75
#04	2	DPA1*01:05/DPB1*03:01	220.05
#04	2	DPA1*02:01/DPB1*03:01	124.48
#04	2	DPA1*01:03/DPB1*04:01	64.4
#04	2	DPA1*01:03/DPB1*04:02	178.19
#04	2	DPA1*02:01/DPB1*05:01	74.21
#04	2	DPA1*02:01/DPB1*06:01	268.79
#04	2	DPA1*01:03/DPB1*06:01	870.16
#04	2	DPA1*02:01/DPB1*09:01	81.85
#04	2	DPA1*02:02/DPB1*10:01	269.94
#04	2	DPA1*01:03/DPB1*11:01	83.83
#04	2	DPA1*01:03/DPB1*28:01	125.33
#04	2	DPA1*02:01/DPB1*13:01	89.84
#04	2	DPA1*02:02/DPB1*13:01	56.9
#04	2	DPA1*03:01/DPB1*13:01	516.51
#04	2	DPA1*02:01/DPB1*14:01	150.85
#04	2	DPA1*02:01/DPB1*15:01	216.9
#04	2	DPA1*02:01/DPB1*17:01	132.74
#04	2	DPA1*02:01/DPB1*18:01	55.58
#04	2	DPA1*01:05/DPB1*18:01	63.67
#04	2	DPA1*01:04/DPB1*18:01	60.82
#04	2	DPA1*01:03/DPB1*19:01	99.01
#04	2	DPA1*03:01/DPB1*20:01	288.42
#04	2	DPA1*01:03/DPB1*23:01	51.73
#04	2	DPA1*01:05/DPB1*28:01	159.55
#04	2	DPA1*04:01/DPB1*28:01	96.62
#04	2	DPA1*02:02/DPB1*11:01	165.52
#05	1	Negative	39.32
#05	1	Positive	13891.9
#05	1	A*01:01	89.94
#05	1	A*02:01	86.05
#05	1	A*02:03	79.64
#05	1	A*02:06	281.4
#05	1	A*03:01	82.24
#05	1	A*11:01	45.13
#05	1	A*11:02	333.63
#05	1	A*23:01	95.03
#05	1	A*24:02	99.48
#05	1	A*24:03	98.79
#05	1	A*25:01	110.7
#05	1	A*26:01	336.13
#05	1	A*29:01	196.91
#05	1	B*27:05	4713.23
#05	1	A*29:02	209.8
#05	1	A*30:01	130.6
#05	1	A*30:02	145.18
#05	1	A*31:01	221.07
#05	1	A*32:01	122.19
#05	1	A*33:01	372.08
#05	1	A*34:01	325.61
#05	1	A*34:02	141.62
#05	1	A*36:01	140.39
#05	1	A*43:01	247.52
#05	1	A*66:01	121.5
#05	1	A*66:02	716.14
#05	1	A*68:01	80.69
#05	1	A*68:02	195.79
#05	1	A*69:01	180.36
#05	1	A*74:01	82.79
#05	1	A*80:01	235.64
#05	1	B*07:02	9406.64
#05	1	B*08:01	580.54
#05	1	B*13:02	3979.38
#05	1	B*14:01	143.86
#05	1	B*14:02	205.06
#05	1	B*15:01	587.76
#05	1	B*15:02	282.82
#05	1	B*15:03	281.22
#05	1	B*15:10	324.98
#05	1	B*15:12	66.61
#05	1	B*15:13	242.37
#05	1	B*15:16	165.49
#05	1	B*18:01	217.56
#05	1	B*27:08	5875.35
#05	1	B*35:01	314.54
#05	1	B*37:01	537.38
#05	1	B*38:01	929.85
#05	1	B*39:01	623.61
#05	1	B*40:01	6118.88
#05	1	B*40:02	5299.16
#05	1	B*41:01	1006.01
#05	1	B*42:01	5414.66
#05	1	B*44:02	1818.11
#05	1	B*44:03	215.56
#05	1	B*45:01	86.35
#05	1	B*49:01	1219.73
#05	1	B*47:01	3723.4
#05	1	B*48:01	5433.45
#05	1	B*46:01	184.35
#05	1	B*50:01	546.79
#05	1	B*51:01	236.47
#05	1	B*51:02	145.42
#05	1	B*52:01	161.12
#05	1	B*53:01	306.74
#05	1	B*54:01	425.09
#05	1	B*55:01	4263.81
#05	1	B*56:01	3410.77
#05	1	B*57:01	134.29
#05	1	B*57:03	197.99
#05	1	B*58:01	190.13
#05	1	B*59:01	810.56
#05	1	B*67:01	12758.3
#05	1	B*73:01	1495.78
#05	1	B*78:01	218.22
#05	1	B*81:01	7367.98
#05	1	B*82:01	969.08
#05	1	C*01:02	607.39
#05	1	C*02:02	308.51
#05	1	C*03:02	239.19
#05	1	C*03:03	547.96
#05	1	C*03:04	337.9
#05	1	C*04:01	229.09
#05	1	C*05:01	178.5
#05	1	C*06:02	261.85
#05	1	C*07:02	401.47
#05	1	C*08:01	177.88
#05	1	C*12:03	200.53
#05	1	C*14:02	394.42
#05	1	C*15:02	120.21
#05	1	C*16:01	126.14
#05	1	C*17:01	232.26
#05	1	C*18:02	392.48
#05	1	B*13:01	3274.75
#05	1	B*15:11	194.12
#05	1	B*40:06	5400.02
#05	1	A*33:03	114.65
#05	2	Negative	42.39
#05	2	Positive	15791.2
#05	2	DRB1*01:01	168.17
#05	2	DRB1*01:02	251.09
#05	2	DRB1*01:03	178.41
#05	2	DRB1*03:01	72.01
#05	2	DRB1*03:02	114.67
#05	2	DRB1*04:01	200.26
#05	2	DRB1*04:02	273.09
#05	2	DRB1*04:04	252.59
#05	2	DRB1*04:05	160.36
#05	2	DRB1*07:01	275.07
#05	2	DRB1*04:03	225.14
#05	2	DRB1*08:01	144.04
#05	2	DRB1*09:01	122.62
#05	2	DRB1*09:02	166
#05	2	DRB1*10:01	247.4
#05	2	DRB1*11:01	140.99
#05	2	DRB1*11:04	141.41
#05	2	DRB1*12:01	243.24
#05	2	DRB1*12:02	152.44
#05	2	DRB1*13:01	87.39
#05	2	DRB1*13:03	79.02
#05	2	DRB1*14:01	165.87
#05	2	DRB1*14:02	76.75
#05	2	DRB1*14:54	116.96
#05	2	DRB1*15:01	144.38
#05	2	DRB1*15:02	93.46
#05	2	DRB1*15:03	75.81
#05	2	DRB1*16:01	132.44
#05	2	DRB1*16:02	95.58
#05	2	DRB3*01:01	95.15
#05	2	DRB3*02:02	394.41
#05	2	DRB3*03:01	112.64
#05	2	DRB4*01:01	306.26
#05	2	DRB4*01:03	255.58
#05	2	DRB5*01:01	108.38
#05	2	DRB5*02:02	173.02
#05	2	DQA1*02:01/DQB1*02:01	94.05
#05	2	DQA1*03:01/DQB1*02:01	107.61
#05	2	DQA1*04:01/DQB1*02:01	370.98
#05	2	DQA1*05:01/DQB1*02:01	6366.36
#05	2	DQA1*02:01/DQB1*02:02	134.56
#05	2	DQA1*02:01/DQB1*04:01	175.24
#05	2	DQA1*03:03/DQB1*04:01	75.65
#05	2	DQA1*02:01/DQB1*04:02	101.57
#05	2	DQA1*04:01/DQB1*04:02	499.03
#05	2	DQA1*01:01/DQB1*05:01	112.73
#05	2	DQA1*01:02/DQB1*05:02	96.28
#05	2	DQA1*01:03/DQB1*06:01	65.9
#05	2	DQA1*01:02/DQB1*06:02	90.05
#05	2	DQA1*01:01/DQB1*06:02	175.67
#05	2	DQA1*01:03/DQB1*06:03	83.28
#05	2	DQA1*01:02/DQB1*06:04	155.33
#05	2	DQA1*01:02/DQB1*06:09	133.3
#05	2	DQA1*03:01/DQB1*03:01	403.38
#05	2	DQA1*02:01/DQB1*03:01	431.99
#05	2	DQA1*05:03/DQB1*03:01	4084.43
#05	2	DQA1*05:05/DQB1*03:19	2144.92
#05	2	DQA1*06:01/DQB1*03:01	9999.4
#05	2	DQA1*02:01/DQB1*03:02	361.37
#05	2	DQA1*03:01/DQB1*03:02	826.34
#05	2	DQA1*03:02/DQB1*03:02	1710.26
#05	2	DQA1*02:01/DQB1*03:03	306.72
#05	2	DQA1*03:01/DQB1*03:03	340.14
#05	2	DQA1*03:02/DQB1*03:03	794.23
#05	2	DPA1*01:03/DPB1*01:01	89.89
#05	2	DPA1*02:01/DPB1*01:01	1113.66
#05	2	DPA1*01:03/DPB1*02:01	136.22
#05	2	DPA1*02:02/DPB1*05:01	477.5
#05	2	DPA1*01:03/DPB1*03:01	148.93
#05	2	DPA1*01:05/DPB1*03:01	109.19
#05	2	DPA1*02:01/DPB1*03:01	124.38
#05	2	DPA1*01:03/DPB1*04:01	78.4
#05	2	DPA1*01:03/DPB1*04:02	158.91
#05	2	DPA1*02:01/DPB1*05:01	104.51
#05	2	DPA1*02:01/DPB1*06:01	138.07
#05	2	DPA1*01:03/DPB1*06:01	137.11
#05	2	DPA1*02:01/DPB1*09:01	114.84
#05	2	DPA1*02:02/DPB1*10:01	176.86
#05	2	DPA1*01:03/DPB1*11:01	97.71
#05	2	DPA1*01:03/DPB1*28:01	112.95
#05	2	DPA1*02:01/DPB1*13:01	109.04
#05	2	DPA1*02:02/DPB1*13:01	113.86
#05	2	DPA1*03:01/DPB1*13:01	175.86
#05	2	DPA1*02:01/DPB1*14:01	155.47
#05	2	DPA1*02:01/DPB1*15:01	178.08
#05	2	DPA1*02:01/DPB1*17:01	124.95
#05	2	DPA1*02:01/DPB1*18:01	75.67
#05	2	DPA1*01:05/DPB1*18:01	103.42
#05	2	DPA1*01:04/DPB1*18:01	135.37
#05	2	DPA1*01:03/DPB1*19:01	184.89
#05	2	DPA1*03:01/DPB1*20:01	112.84
#05	2	DPA1*01:03/DPB1*23:01	82.22
#05	2	DPA1*01:05/DPB1*28:01	164.92
#05	2	DPA1*04:01/DPB1*28:01	171.3
#05	2	DPA1*02:02/DPB1*11:01	110.88
#06	2	Negative	85.83
#06	2	Positive	12669.1
#06	2	DRB1*01:01	204.28
#06	2	DRB1*01:02	183.53
#06	2	DRB1*01:03	211.98
#06	2	DRB1*03:01	215.83
#06	2	DRB1*03:02	239.81
#06	2	DRB1*04:01	135.74
#06	2	DRB1*04:02	187.24
#06	2	DRB1*04:04	202.61
#06	2	DRB1*04:05	241.98
#06	2	DRB1*04:03	191.77
#06	2	DRB1*07:01	126.64
#06	2	DRB1*08:01	201.79
#06	2	DRB1*09:01	298.57
#06	2	DRB1*09:02	211.24
#06	2	DRB1*10:01	187.41
#06	2	DRB1*11:01	155.16
#06	2	DRB1*11:04	186.33
#06	2	DRB1*12:01	219.26
#06	2	DRB1*12:02	256.08
#06	2	DRB1*13:01	136.65
#06	2	DRB1*13:03	119.74
#06	2	DRB1*14:01	242.61
#06	2	DRB1*14:02	169
#06	2	DRB1*14:54	307.42
#06	2	DRB1*15:01	202.67
#06	2	DRB1*15:02	178.37
#06	2	DRB1*15:03	184.93
#06	2	DRB1*16:01	175.5
#06	2	DRB1*16:02	143.98
#06	2	DRB3*01:01	228.19
#06	2	DRB3*02:02	313.2
#06	2	DRB3*03:01	322.66
#06	2	DRB4*01:01	6466.34
#06	2	DRB4*01:03	7951.19
#06	2	DRB5*01:01	186.33
#06	2	DRB5*02:02	196.17
#06	2	DQA1*02:01/DQB1*02:01	168.08
#06	2	DQA1*03:01/DQB1*02:01	238.15
#06	2	DQA1*04:01/DQB1*02:01	200.6
#06	2	DQA1*05:01/DQB1*02:01	125.49
#06	2	DQA1*02:01/DQB1*02:02	160.49
#06	2	DQA1*02:01/DQB1*04:01	2136.18
#06	2	DQA1*03:03/DQB1*04:01	1613.86
#06	2	DQA1*02:01/DQB1*04:02	4190.93
#06	2	DQA1*04:01/DQB1*04:02	1362.12
#06	2	DQA1*01:01/DQB1*05:01	137.21
#06	2	DQA1*01:02/DQB1*05:02	170.88
#06	2	DQA1*01:03/DQB1*06:01	150.22
#06	2	DQA1*01:02/DQB1*06:02	185.82
#06	2	DQA1*01:01/DQB1*06:02	338.69
#06	2	DQA1*01:03/DQB1*06:03	189.4
#06	2	DQA1*01:02/DQB1*06:04	389.52
#06	2	DQA1*01:02/DQB1*06:09	139.74
#06	2	DQA1*03:01/DQB1*03:01	351.95
#06	2	DQA1*02:01/DQB1*03:01	279.38
#06	2	DQA1*05:03/DQB1*03:01	158.43
#06	2	DQA1*05:05/DQB1*03:19	132.18
#06	2	DQA1*06:01/DQB1*03:01	85.11
#06	2	DQA1*02:01/DQB1*03:02	276.24
#06	2	DQA1*03:01/DQB1*03:02	334.71
#06	2	DQA1*03:02/DQB1*03:02	211.09
#06	2	DQA1*02:01/DQB1*03:03	377.75
#06	2	DQA1*03:01/DQB1*03:03	458.12
#06	2	DQA1*03:02/DQB1*03:03	145.02
#06	2	DPA1*01:03/DPB1*01:01	200.6
#06	2	DPA1*02:01/DPB1*01:01	195.44
#06	2	DPA1*01:03/DPB1*02:01	319.93
#06	2	DPA1*02:02/DPB1*05:01	197.12
#06	2	DPA1*01:03/DPB1*03:01	861.41
#06	2	DPA1*01:05/DPB1*03:01	409.47
#06	2	DPA1*02:01/DPB1*03:01	280.08
#06	2	DPA1*01:03/DPB1*04:01	271.71
#06	2	DPA1*01:03/DPB1*04:02	455.48
#06	2	DPA1*02:01/DPB1*05:01	424.07
#06	2	DPA1*02:01/DPB1*06:01	237.44
#06	2	DPA1*01:03/DPB1*06:01	252.89
#06	2	DPA1*02:01/DPB1*09:01	213.7
#06	2	DPA1*02:02/DPB1*10:01	331.03
#06	2	DPA1*01:03/DPB1*11:01	380.72
#06	2	DPA1*01:03/DPB1*28:01	258.98
#06	2	DPA1*02:01/DPB1*13:01	222.01
#06	2	DPA1*02:02/DPB1*13:01	163.53
#06	2	DPA1*03:01/DPB1*13:01	247.38
#06	2	DPA1*02:01/DPB1*14:01	194.64
#06	2	DPA1*02:01/DPB1*15:01	248.71
#06	2	DPA1*02:01/DPB1*17:01	199.09
#06	2	DPA1*02:01/DPB1*18:01	189.24
#06	2	DPA1*01:05/DPB1*18:01	176.84
#06	2	DPA1*01:04/DPB1*18:01	158.56
#06	2	DPA1*01:03/DPB1*19:01	146.37
#06	2	DPA1*03:01/DPB1*20:01	349.35
#06	2	DPA1*01:03/DPB1*23:01	201.98
#06	2	DPA1*01:05/DPB1*28:01	271.57
#06	2	DPA1*04:01/DPB1*28:01	218.19
#06	2	DPA1*02:02/DPB1*11:01	209.9
#07	1	Negative	9.18
#07	1	Positive	12617.5
#07	1	A*01:01	9493.46
#07	1	A*02:01	25.49
#07	1	A*02:03	23.72
#07	1	A*02:06	32.94
#07	1	A*03:01	307.5
#07	1	A*11:01	639.65
#07	1	A*11:02	741.44
#07	1	A*23:01	6837.96
#07	1	A*24:02	7471.83
#07	1	A*24:03	757.76
#07	1	A*25:01	43.96
#07	1	A*26:01	53.81
#07	1	A*29:01	415.02
#07	1	B*27:05	170.1
#07	1	A*29:02	386.56
#07	1	A*30:01	45.09
#07	1	A*30:02	46.7
#07	1	A*31:01	60.62
#07	1	A*32:01	124.16
#07	1	A*33:01	118.39
#07	1	A*34:01	56.04
#07	1	A*34:02	33.66
#07	1	A*36:01	1881.49
#07	1	A*43:01	82.01
#07	1	A*66:01	40.68
#07	1	A*66:02	76.12
#07	1	A*68:01	31.3
#07	1	A*68:02	66.89
#07	1	A*69:01	47.1
#07	1	A*74:01	51.65
#07	1	A*80:01	3100.98
#07	1	B*07:02	158.92
#07	1	B*08:01	420.09
#07	1	B*13:02	205.41
#07	1	B*14:01	76.68
#07	1	B*14:02	141.31
#07	1	B*15:01	28.73
#07	1	B*15:02	685.72
#07	1	B*15:03	120.72
#07	1	B*15:10	607.53
#07	1	B*15:12	3893.85
#07	1	B*15:13	662.58
#07	1	B*15:16	683.85
#07	1	B*18:01	2451.34
#07	1	B*27:08	486.28
#07	1	B*35:01	7580.16
#07	1	B*37:01	1809.03
#07	1	B*38:01	441.47
#07	1	B*39:01	937.52
#07	1	B*40:01	98.56
#07	1	B*40:02	395.45
#07	1	B*41:01	209.88
#07	1	B*42:01	362.06
#07	1	B*44:02	720.78
#07	1	B*44:03	1082.28
#07	1	B*45:01	1354.62
#07	1	B*49:01	140.43
#07	1	B*47:01	109.38
#07	1	B*48:01	232.06
#07	1	B*46:01	60.73
#07	1	B*50:01	62.7
#07	1	B*51:01	4518.09
#07	1	B*51:02	5094
#07	1	B*52:01	1164.91
#07	1	B*53:01	6654.02
#07	1	B*54:01	736.82
#07	1	B*55:01	165.47
#07	1	B*56:01	3529.05
#07	1	B*57:01	229.72
#07	1	B*57:03	267.15
#07	1	B*58:01	1213.18
#07	1	B*59:01	248.75
#07	1	B*67:01	1057.14
#07	1	B*73:01	1706.65
#07	1	B*78:01	3319.48
#07	1	B*81:01	206.59
#07	1	B*82:01	806.67
#07	1	C*01:02	92.14
#07	1	C*02:02	4547.27
#07	1	C*03:02	55.82
#07	1	C*03:03	78.18
#07	1	C*03:04	107.85
#07	1	C*04:01	4636.22
#07	1	C*05:01	2769.42
#07	1	C*06:02	6311.43
#07	1	C*07:02	777.69
#07	1	C*08:01	56.77
#07	1	C*12:03	107.64
#07	1	C*14:02	102.64
#07	1	C*15:02	3520.48
#07	1	C*16:01	70.25
#07	1	C*17:01	1429.42
#07	1	C*18:02	7395.8
#07	1	B*13:01	102.54
#07	1	B*15:11	345.07
#07	1	B*40:06	212.8
#07	1	A*33:03	107.72
#07	2	Negative	7.27
#07	2	Positive	11881.9
#07	2	DRB1*01:01	117.87
#07	2	DRB1*01:02	131.76
#07	2	DRB1*01:03	148.63
#07	2	DRB1*03:01	139.52
#07	2	DRB1*03:02	174.89
#07	2	DRB1*04:01	122.73
#07	2	DRB1*04:02	101.03
#07	2	DRB1*04:04	340.28
#07	2	DRB1*04:05	174.98
#07	2	DRB1*04:03	220.9
#07	2	DRB1*07:01	111.88
#07	2	DRB1*08:01	268.26
#07	2	DRB1*09:01	133.18
#07	2	DRB1*09:02	309.24
#07	2	DRB1*10:01	123.25
#07	2	DRB1*11:01	560.72
#07	2	DRB1*11:04	861.93
#07	2	DRB1*12:01	118.08
#07	2	DRB1*12:02	75.71
#07	2	DRB1*13:01	82.08
#07	2	DRB1*13:03	148.33
#07	2	DRB1*14:01	130.86
#07	2	DRB1*14:02	69.42
#07	2	DRB1*14:54	162.41
#07	2	DRB1*15:01	83.16
#07	2	DRB1*15:02	82.65
#07	2	DRB1*15:03	56.54
#07	2	DRB1*16:01	109.4
#07	2	DRB1*16:02	80.01
#07	2	DRB3*01:01	65.17
#07	2	DRB3*02:02	142.62
#07	2	DRB3*03:01	193.26
#07	2	DRB4*01:01	1701.16
#07	2	DRB4*01:03	1231.77
#07	2	DRB5*01:01	291.96
#07	2	DRB5*02:02	88.75
#07	2	DQA1*02:01/DQB1*02:01	80.64
#07	2	DQA1*03:01/DQB1*02:01	78.48
#07	2	DQA1*04:01/DQB1*02:01	390.29
#07	2	DQA1*05:01/DQB1*02:01	808.82
#07	2	DQA1*02:01/DQB1*02:02	54.1
#07	2	DQA1*02:01/DQB1*04:01	158.28
#07	2	DQA1*03:03/DQB1*04:01	68.63
#07	2	DQA1*02:01/DQB1*04:02	58.52
#07	2	DQA1*04:01/DQB1*04:02	165.48
#07	2	DQA1*01:01/DQB1*05:01	44.18
#07	2	DQA1*01:02/DQB1*05:02	274.57
#07	2	DQA1*01:03/DQB1*06:01	44.91
#07	2	DQA1*01:02/DQB1*06:02	419.6
#07	2	DQA1*01:01/DQB1*06:02	283.45
#07	2	DQA1*01:03/DQB1*06:03	62.25
#07	2	DQA1*01:02/DQB1*06:04	352.5
#07	2	DQA1*01:02/DQB1*06:09	50.08
#07	2	DQA1*03:01/DQB1*03:01	407.69
#07	2	DQA1*02:01/DQB1*03:01	304.5
#07	2	DQA1*05:03/DQB1*03:01	1721.86
#07	2	DQA1*05:05/DQB1*03:19	1226.47
#07	2	DQA1*06:01/DQB1*03:01	113.26
#07	2	DQA1*02:01/DQB1*03:02	160.66
#07	2	DQA1*03:01/DQB1*03:02	659.05
#07	2	DQA1*03:02/DQB1*03:02	134.53
#07	2	DQA1*02:01/DQB1*03:03	205.4
#07	2	DQA1*03:01/DQB1*03:03	369.25
#07	2	DQA1*03:02/DQB1*03:03	79.21
#07	2	DPA1*01:03/DPB1*01:01	1220.3
#07	2	DPA1*02:01/DPB1*01:01	2781.41
#07	2	DPA1*01:03/DPB1*02:01	106.72
#07	2	DPA1*02:02/DPB1*05:01	1168.53
#07	2	DPA1*01:03/DPB1*03:01	342.06
#07	2	DPA1*01:05/DPB1*03:01	158.91
#07	2	DPA1*02:01/DPB1*03:01	190.59
#07	2	DPA1*01:03/DPB1*04:01	104.31
#07	2	DPA1*01:03/DPB1*04:02	246.53
#07	2	DPA1*02:01/DPB1*05:01	133.15
#07	2	DPA1*02:01/DPB1*06:01	181.55
#07	2	DPA1*01:03/DPB1*06:01	626.54
#07	2	DPA1*02:01/DPB1*09:01	76.09
#07	2	DPA1*02:02/DPB1*10:01	207.15
#07	2	DPA1*01:03/DPB1*11:01	87.21
#07	2	DPA1*01:03/DPB1*28:01	122.26
#07	2	DPA1*02:01/DPB1*13:01	324.28
#07	2	DPA1*02:02/DPB1*13:01	300.73
#07	2	DPA1*03:01/DPB1*13:01	261.68
#07	2	DPA1*02:01/DPB1*14:01	261.7
#07	2	DPA1*02:01/DPB1*15:01	163.62
#07	2	DPA1*02:01/DPB1*17:01	145.59
#07	2	DPA1*02:01/DPB1*18:01	56.84
#07	2	DPA1*01:05/DPB1*18:01	68.12
#07	2	DPA1*01:04/DPB1*18:01	58.87
#07	2	DPA1*01:03/DPB1*19:01	86.61
#07	2	DPA1*03:01/DPB1*20:01	301.26
#07	2	DPA1*01:03/DPB1*23:01	74.13
#07	2	DPA1*01:05/DPB1*28:01	169.46
#07	2	DPA1*04:01/DPB1*28:01	134.54
#07	2	DPA1*02:02/DPB1*11:01	294.05
#08	1	Negative	67.38
#08	1	Positive	10876.2
#08	1	A*01:01	1138.26
#08	1	A*02:01	5692.47
#08	1	A*02:03	4576.24
#08	1	A*02:06	4856.05
#08	1	A*03:01	33.2
#08	1	A*11:01	36.46
#08	1	A*11:02	39.57
#08	1	A*23:01	5548.1
#08	1	A*24:02	7597.29
#08	1	A*24:03	6127.44
#08	1	A*25:01	65.83
#08	1	A*26:01	66.06
#08	1	A*29:01	133.17
#08	1	B*27:05	6675.01
#08	1	A*29:02	190.82
#08	1	A*30:01	352.15
#08	1	A*30:02	413.38
#08	1	A*31:01	231.89
#08	1	A*32:01	229.73
#08	1	A*33:01	130.8
#08	1	A*34:01	53.19
#08	1	A*34:02	37.55
#08	1	A*36:01	47.56
#08	1	A*43:01	109.63
#08	1	A*66:01	51.78
#08	1	A*66:02	90.61
#08	1	A*68:01	4701
#08	1	A*68:02	3779.38
#08	1	A*69:01	4384.8
#08	1	A*74:01	250.86
#08	1	A*80:01	724.95
#08	1	B*07:02	17336.6
#08	1	B*08:01	12157.9
#08	1	B*13:02	22834.4
#08	1	B*14:01	7826.64
#08	1	B*14:02	4229.61
#08	1	B*15:01	12643.1
#08	1	B*15:02	11520.6
#08	1	B*15:03	9911.91
#08	1	B*15:10	9592.82
#08	1	B*15:12	11468.3
#08	1	B*15:13	4493.93
#08	1	B*15:16	2935.38
#08	1	B*18:01	9357.92
#08	1	B*27:08	12726.4
#08	1	B*35:01	8872.6
#08	1	B*37:01	2275.69
#08	1	B*38:01	3941.5
#08	1	B*39:01	10257
#08	1	B*40:01	16066.5
#08	1	B*40:02	16443.4
#08	1	B*41:01	14015.3
#08	1	B*42:01	15822.8
#08	1	B*44:02	7729.53
#08	1	B*44:03	9637.58
#08	1	B*45:01	13254
#08	1	B*49:01	12093.8
#08	1	B*47:01	8664.49
#08	1	B*48:01	11797.4
#08	1	B*46:01	2097.87
#08	1	B*50:01	12439.6
#08	1	B*51:01	865.34
#08	1	B*51:02	1844.12
#08	1	B*52:01	2012.53
#08	1	B*53:01	1875.1
#08	1	B*54:01	9009.95
#08	1	B*55:01	13882
#08	1	B*56:01	12232
#08	1	B*57:01	2032.69
#08	1	B*57:03	2152.52
#08	1	B*58:01	44.74
#08	1	B*59:01	2506.54
#08	1	B*67:01	16464.5
#08	1	B*73:01	4126.27
#08	1	B*78:01	5746.08
#08	1	B*81:01	15488.5
#08	1	B*82:01	7829.73
#08	1	C*01:02	2503.33
#08	1	C*02:02	132.25
#08	1	C*03:02	1602.07
#08	1	C*03:03	3854.11
#08	1	C*03:04	1798.33
#08	1	C*04:01	182.28
#08	1	C*05:01	341.58
#08	1	C*06:02	146.04
#08	1	C*07:02	185.55
#08	1	C*08:01	1125.94
#08	1	C*12:03	926.62
#08	1	C*14:02	1281.02
#08	1	C*15:02	633.6
#08	1	C*16:01	424.45
#08	1	C*17:01	134.76
#08	1	C*18:02	479.6
#08	1	B*13:01	18828.2
#08	1	B*15:11	7611.18
#08	1	B*40:06	13606.8
#08	1	A*33:03	355.8
#09	1	Negative	25.76
#09	1	Positive	11072.5
#09	1	A*01:01	2418.34
#09	1	A*02:01	48.18
#09	1	A*02:03	43.88
#09	1	A*02:06	64.31
#09	1	A*03:01	93.83
#09	1	A*11:01	40.65
#09	1	A*11:02	222.38
#09	1	A*23:01	15060.9
#09	1	A*24:02	16517.8
#09	1	A*24:03	14657.4
#09	1	A*25:01	157.76
#09	1	A*26:01	9092.72
#09	1	A*29:01	13795.3
#09	1	B*27:05	83.03
#09	1	A*29:02	12975.7
#09	1	A*30:01	5208.54
#09	1	A*30:02	15935
#09	1	A*31:01	3427.02
#09	1	A*32:01	95.94
#09	1	A*33:01	1871.27
#09	1	A*34:01	1112.77
#09	1	A*34:02	3010.53
#09	1	A*36:01	59.99
#09	1	A*43:01	6819.12
#09	1	A*66:01	992.24
#09	1	A*66:02	1556.98
#09	1	A*68:01	44.98
#09	1	A*68:02	119.79
#09	1	A*69:01	93.37
#09	1	A*74:01	2572.18
#09	1	A*80:01	1095.98
#09	1	B*07:02	141.6
#09	1	B*08:01	292.6
#09	1	B*13:02	82.2
#09	1	B*14:01	171.1
#09	1	B*14:02	221.23
#09	1	B*15:01	139.98
#09	1	B*15:02	216.57
#09	1	B*15:03	129.43
#09	1	B*15:10	321.79
#09	1	B*15:12	1503.8
#09	1	B*15:13	100.38
#09	1	B*15:16	158.58
#09	1	B*18:01	207
#09	1	B*27:08	229.62
#09	1	B*35:01	243.82
#09	1	B*37:01	181.5
#09	1	B*38:01	71.24
#09	1	B*39:01	167.14
#09	1	B*40:01	241.76
#09	1	B*40:02	188.82
#09	1	B*41:01	204.99
#09	1	B*42:01	146.76
#09	1	B*44:02	269.91
#09	1	B*44:03	273.59
#09	1	B*45:01	356.66
#09	1	B*49:01	124.02
#09	1	B*47:01	246.02
#09	1	B*48:01	189
#09	1	B*46:01	145.43
#09	1	B*50:01	148.44
#09	1	B*51:01	254.96
#09	1	B*51:02	167.06
#09	1	B*52:01	262.28
#09	1	B*53:01	182.09
#09	1	B*54:01	222.58
#09	1	B*55:01	170.87
#09	1	B*56:01	113.45
#09	1	B*57:01	73.75
#09	1	B*57:03	110.92
#09	1	B*58:01	79.95
#09	1	B*59:01	85.17
#09	1	B*67:01	363.86
#09	1	B*73:01	239.94
#09	1	B*78:01	173.41
#09	1	B*81:01	138.37
#09	1	B*82:01	294.93
#09	1	C*01:02	137.08
#09	1	C*02:02	174.64
#09	1	C*03:02	186.56
#09	1	C*03:03	397.9
#09	1	C*03:04	255.38
#09	1	C*04:01	173.16
#09	1	C*05:01	296.68
#09	1	C*06:02	332.89
#09	1	C*07:02	240.17
#09	1	C*08:01	228.34
#09	1	C*12:03	111.68
#09	1	C*14:02	229.73
#09	1	C*15:02	103.1
#09	1	C*16:01	182.35
#09	1	C*17:01	346.58
#09	1	C*18:02	261.21
#09	1	B*13:01	196.33
#09	1	B*15:11	148.48
#09	1	B*40:06	173.3
#09	1	A*33:03	2234.77
#09	2	Negative	20.73
#09	2	Positive	11006
#09	2	DRB1*01:01	189.9
#09	2	DRB1*01:02	331.07
#09	2	DRB1*01:03	122
#09	2	DRB1*03:01	167.85
#09	2	DRB1*03:02	171.73
#09	2	DRB1*04:01	164.26
#09	2	DRB1*04:02	261.56
#09	2	DRB1*04:04	1079.53
#09	2	DRB1*04:05	111.26
#09	2	DRB1*04:03	152.31
#09	2	DRB1*07:01	610.86
#09	2	DRB1*08:01	114.08
#09	2	DRB1*09:01	225.29
#09	2	DRB1*09:02	151.9
#09	2	DRB1*10:01	1036.63
#09	2	DRB1*11:01	109.57
#09	2	DRB1*11:04	97.58
#09	2	DRB1*12:01	231.41
#09	2	DRB1*12:02	274.57
#09	2	DRB1*13:01	98.21
#09	2	DRB1*13:03	102.89
#09	2	DRB1*14:01	88.69
#09	2	DRB1*14:02	102.42
#09	2	DRB1*14:54	107.78
#09	2	DRB1*15:01	98.73
#09	2	DRB1*15:02	153.04
#09	2	DRB1*15:03	90.56
#09	2	DRB1*16:01	100.72
#09	2	DRB1*16:02	79.08
#09	2	DRB3*01:01	209.83
#09	2	DRB3*02:02	186.53
#09	2	DRB3*03:01	133.9
#09	2	DRB4*01:01	110.75
#09	2	DRB4*01:03	107.15
#09	2	DRB5*01:01	97.88
#09	2	DRB5*02:02	87.63
#09	2	DQA1*02:01/DQB1*02:01	1097.86
#09	2	DQA1*03:01/DQB1*02:01	1618.53
#09	2	DQA1*04:01/DQB1*02:01	3645.99
#09	2	DQA1*05:01/DQB1*02:01	7521.46
#09	2	DQA1*02:01/DQB1*02:02	886.14
#09	2	DQA1*02:01/DQB1*04:01	1533.65
#09	2	DQA1*03:03/DQB1*04:01	3180.26
#09	2	DQA1*02:01/DQB1*04:02	2356.27
#09	2	DQA1*04:01/DQB1*04:02	4768.38
#09	2	DQA1*01:01/DQB1*05:01	4319.98
#09	2	DQA1*01:02/DQB1*05:02	2088.95
#09	2	DQA1*01:03/DQB1*06:01	86.2
#09	2	DQA1*01:02/DQB1*06:02	92.22
#09	2	DQA1*01:01/DQB1*06:02	95.38
#09	2	DQA1*01:03/DQB1*06:03	111.5
#09	2	DQA1*01:02/DQB1*06:04	122.98
#09	2	DQA1*01:02/DQB1*06:09	94.65
#09	2	DQA1*03:01/DQB1*03:01	2913.13
#09	2	DQA1*02:01/DQB1*03:01	2606.95
#09	2	DQA1*05:03/DQB1*03:01	8033.21
#09	2	DQA1*05:05/DQB1*03:19	8319.93
#09	2	DQA1*06:01/DQB1*03:01	7358.87
#09	2	DQA1*02:01/DQB1*03:02	2920.01
#09	2	DQA1*03:01/DQB1*03:02	3570
#09	2	DQA1*03:02/DQB1*03:02	3807.8
#09	2	DQA1*02:01/DQB1*03:03	3820.52
#09	2	DQA1*03:01/DQB1*03:03	4095.78
#09	2	DQA1*03:02/DQB1*03:03	3245.08
#09	2	DPA1*01:03/DPB1*01:01	697.41
#09	2	DPA1*02:01/DPB1*01:01	547.77
#09	2	DPA1*01:03/DPB1*02:01	106.55
#09	2	DPA1*02:02/DPB1*05:01	641
#09	2	DPA1*01:03/DPB1*03:01	348.88
#09	2	DPA1*01:05/DPB1*03:01	186.01
#09	2	DPA1*02:01/DPB1*03:01	608.46
#09	2	DPA1*01:03/DPB1*04:01	393.88
#09	2	DPA1*01:03/DPB1*04:02	90.78
#09	2	DPA1*02:01/DPB1*05:01	455.3
#09	2	DPA1*02:01/DPB1*06:01	269.96
#09	2	DPA1*01:03/DPB1*06:01	447.02
#09	2	DPA1*02:01/DPB1*09:01	577.33
#09	2	DPA1*02:02/DPB1*10:01	1723.84
#09	2	DPA1*01:03/DPB1*11:01	590.88
#09	2	DPA1*01:03/DPB1*28:01	117.01
#09	2	DPA1*02:01/DPB1*13:01	456.77
#09	2	DPA1*02:02/DPB1*13:01	630.77
#09	2	DPA1*03:01/DPB1*13:01	515.64
#09	2	DPA1*02:01/DPB1*14:01	2356.41
#09	2	DPA1*02:01/DPB1*15:01	290.72
#09	2	DPA1*02:01/DPB1*17:01	470.03
#09	2	DPA1*02:01/DPB1*18:01	114.01
#09	2	DPA1*01:05/DPB1*18:01	122.75
#09	2	DPA1*01:04/DPB1*18:01	95.05
#09	2	DPA1*01:03/DPB1*19:01	487.86
#09	2	DPA1*03:01/DPB1*20:01	315.97
#09	2	DPA1*01:03/DPB1*23:01	234.81
#09	2	DPA1*01:05/DPB1*28:01	85.14
#09	2	DPA1*04:01/DPB1*28:01	79.3
#09	2	DPA1*02:02/DPB1*11:01	732.22
#10	2	Negative	30.58
#10	2	Positive	10542.8
#10	2	DRB1*01:01	2094.46
#10	2	DRB1*01:02	1835.14
#10	2	DRB1*01:03	2872.42
#10	2	DRB1*03:01	86.2
#10	2	DRB1*03:02	127.32
#10	2	DRB1*04:01	226.24
#10	2	DRB1*04:02	3893.89
#10	2	DRB1*04:04	240.99
#10	2	DRB1*04:05	215.25
#10	2	DRB1*04:03	122.13
#10	2	DRB1*07:01	59.5
#10	2	DRB1*08:01	131.62
#10	2	DRB1*09:01	779.24
#10	2	DRB1*09:02	844.52
#10	2	DRB1*10:01	802.88
#10	2	DRB1*11:01	5417.92
#10	2	DRB1*11:04	6818.17
#10	2	DRB1*12:01	6445.65
#10	2	DRB1*12:02	521.24
#10	2	DRB1*13:01	2640.35
#10	2	DRB1*13:03	1855.99
#10	2	DRB1*14:01	148.79
#10	2	DRB1*14:02	118.64
#10	2	DRB1*14:54	147.68
#10	2	DRB1*15:01	19378.6
#10	2	DRB1*15:02	17219.2
#10	2	DRB1*15:03	17882.1
#10	2	DRB1*16:01	2518.14
#10	2	DRB1*16:02	1919.04
#10	2	DRB3*01:01	115.1
#10	2	DRB3*02:02	216.33
#10	2	DRB3*03:01	123.6
#10	2	DRB4*01:01	113.91
#10	2	DRB4*01:03	126.67
#10	2	DRB5*01:01	2520.15
#10	2	DRB5*02:02	14275
#10	2	DQA1*02:01/DQB1*02:01	76.38
#10	2	DQA1*03:01/DQB1*02:01	110.68
#10	2	DQA1*04:01/DQB1*02:01	108.42
#10	2	DQA1*05:01/DQB1*02:01	168.61
#10	2	DQA1*02:01/DQB1*02:02	78.41
#10	2	DQA1*02:01/DQB1*04:01	108.7
#10	2	DQA1*03:03/DQB1*04:01	116.16
#10	2	DQA1*02:01/DQB1*04:02	79.48
#10	2	DQA1*04:01/DQB1*04:02	127.02
#10	2	DQA1*01:01/DQB1*05:01	75.14
#10	2	DQA1*01:02/DQB1*05:02	91.07
#10	2	DQA1*01:03/DQB1*06:01	1831.82
#10	2	DQA1*01:02/DQB1*06:02	1891.09
#10	2	DQA1*01:01/DQB1*06:02	1270.6
#10	2	DQA1*01:03/DQB1*06:03	2536.93
#10	2	DQA1*01:02/DQB1*06:04	1497.49
#10	2	DQA1*01:02/DQB1*06:09	2122.78
#10	2	DQA1*03:01/DQB1*03:01	174.85
#10	2	DQA1*02:01/DQB1*03:01	117.54
#10	2	DQA1*05:03/DQB1*03:01	229.65
#10	2	DQA1*05:05/DQB1*03:19	231.16
#10	2	DQA1*06:01/DQB1*03:01	139
#10	2	DQA1*02:01/DQB1*03:02	132.28
#10	2	DQA1*03:01/DQB1*03:02	159.38
#10	2	DQA1*03:02/DQB1*03:02	313.02
#10	2	DQA1*02:01/DQB1*03:03	384.25
#10	2	DQA1*03:01/DQB1*03:03	366.63
#10	2	DQA1*03:02/DQB1*03:03	275.18
#10	2	DPA1*01:03/DPB1*01:01	1048.24
#10	2	DPA1*02:01/DPB1*01:01	652.1
#10	2	DPA1*01:03/DPB1*02:01	168.49
#10	2	DPA1*02:02/DPB1*05:01	642.4
#10	2	DPA1*01:03/DPB1*03:01	1319.37
#10	2	DPA1*01:05/DPB1*03:01	1034.83
#10	2	DPA1*02:01/DPB1*03:01	1045.57
#10	2	DPA1*01:03/DPB1*04:01	252.86
#10	2	DPA1*01:03/DPB1*04:02	247.42
#10	2	DPA1*02:01/DPB1*05:01	518.44
#10	2	DPA1*02:01/DPB1*06:01	439.15
#10	2	DPA1*01:03/DPB1*06:01	656.28
#10	2	DPA1*02:01/DPB1*09:01	698.76
#10	2	DPA1*02:02/DPB1*10:01	607.22
#10	2	DPA1*01:03/DPB1*11:01	666.52
#10	2	DPA1*01:03/DPB1*28:01	154.16
#10	2	DPA1*02:01/DPB1*13:01	655.34
#10	2	DPA1*02:02/DPB1*13:01	739.84
#10	2	DPA1*03:01/DPB1*13:01	632.64
#10	2	DPA1*02:01/DPB1*14:01	782.74
#10	2	DPA1*02:01/DPB1*15:01	137.81
#10	2	DPA1*02:01/DPB1*17:01	316.48
#10	2	DPA1*02:01/DPB1*18:01	142.22
#10	2	DPA1*01:05/DPB1*18:01	165.26
#10	2	DPA1*01:04/DPB1*18:01	195.28
#10	2	DPA1*01:03/DPB1*19:01	792.88
#10	2	DPA1*03:01/DPB1*20:01	634.23
#10	2	DPA1*01:03/DPB1*23:01	365.01
#10	2	DPA1*01:05/DPB1*28:01	275.6
#10	2	DPA1*04:01/DPB1*28:01	543.22
#10	2	DPA1*02:02/DPB1*11:01	577.47
