## Supplementary Data 5 for "Profiling Allogeneic HLA-specific B-cell Responses Utilizing a 64-plex Single-HLA Reporter Cell Panel"

### Sheet: Sheet 1
Group	Sample	Conc	Negative	A*01:01	A*02:01	A*03:01	A*11:01	A*23:01	A*24:02	A*26:01	A*29:02	A*30:01	A*31:01	A*32:01	A*33:03	A*34:02	A*68:01	A*74:01	B*07:02	B*08:01	B*13:02	B*15:01	B*18:01	B*35:01	B*40:01	B*44:03	B*46:01	B*49:01	B*51:01	B*52:01	B*53:01	B*55:01	B*57:01	B*58:01
Ctrl_Sup	No_B_cell_sup	NA	44.5819	41.068	44.1237	28.4582	46.6571	35.3527	40.0315	27.4672	63.9175	45.2126	54.5158	48.6135	50.0353	38.0974	59.7007	43.2378	38.8206	46.2265	39.3332	21.0507	38.5777	25.9577	35.2182	28.7127	54.4843	42.0987	54.3191	41.2048	52.966	40.8562	40.5941	30.6186
Sup	R952-X01	NA	45.0056	19094.2	42.1633	25.8122	47.1076	34.6425	31.9368	25.8924	57.2277	45.2193	49.8632	41.4803	46.1046	32.9895	51.1844	34.826	37.7731	44.0667	39.5017	17.089	34.048	25.2801	28.5684	22.4102	49.7763	37.0345	49.8849	37.4009	46.5083	30.3956	36.3744	24.5308
Sup	R952-X02	NA	39.7997	14003.1	41.4475	30.2249	54.9693	35.6125	39.5688	182.524	60.3737	47.7371	57.9859	47.7438	47.2359	35.7165	53.3461	39.2067	41.5107	44.8926	40.4946	22.0818	35.4139	23.2595	32.7966	18.736	48.5222	40.1023	51.5136	40.683	45.2798	37.0569	42.7135	28.8767
Sup	R952-X03	NA	44.9653	18246.7	40.9852	29.3134	45.9541	31.8264	36.3133	24.8738	60.7386	41.5082	50.2431	43.2745	48.5467	32.6363	54.2299	34.8559	39.9799	43.8791	38.1002	18.883	39.2419	20.3918	30.2618	19.6238	49.8088	36.5196	50.2986	43.8816	49.12	28.4185	39.7233	25.7523
Sup	R952-X04	NA	44.4519	15299.5	40.4137	23.764	48.1686	33.1027	37.1647	28.0248	59.4466	38.9786	49.5368	45.7966	51.473	37.9356	54.5816	37.3372	40.2545	44.7348	36.2438	18.0293	34.5737	22.6722	30.6252	19.7043	48.1793	37.3204	50.0899	40.2636	50.5016	29.5552	38.2952	26.3733
Sup	R952-X05	NA	43.0626	8328.38	43.7718	26.3664	45.7258	34.7515	37.0287	27.1179	60.0783	44.3711	52.2352	44.761	48.1624	34.0533	55.7191	35.1804	44.1535	43.4135	35.8911	17.6845	34.9085	21.9491	31.6365	20.7401	50.15	43.3471	50.1081	38.1754	48.7084	34.9154	40.0785	26.5669
Sup	R952-X06	NA	45.57	13953.9	2689.64	17121	18910.4	37.1001	37.3855	30.2704	434.231	41.523	340.567	6767.93	2521.57	72.1443	416.53	1466.67	38.1903	44.4423	38.6401	20.5845	38.4258	23.4906	28.7763	20.2186	46.6087	37.3196	48.3789	43.0078	52.1226	34.0722	38.792	29.1789
Sup	R952-X07	NA	42.2522	29490.2	41.5718	24.8052	47.0851	34.305	33.553	26.0111	62.1232	44.8013	52.3447	42.5391	45.4208	33.1951	57.1798	38.6622	41.8971	45.2581	35.3023	17.6407	35.9941	19.6577	28.7273	20.956	43.8699	36.5387	47.9976	40.2541	50.3725	33.2952	38.5993	23.3661
Sup	R952-X08	NA	46.0035	29233.1	41.0971	24.6766	47.442	33.716	38.8451	25.6552	61.9535	44.3527	52.7957	48.1659	44.6042	34.149	56.2	36.1398	35.2236	44.0206	36.1982	15.2603	39.7545	23.6617	33.1052	24.2967	52.1964	37.6374	50.8513	45.8417	46.5619	39.3607	37.5125	27.081
Sup	R952-X09	NA	50.0007	40030.8	46.8634	33.123	47.0809	38.1987	39.467	30.7003	63.7476	51.6527	52.5565	50.0309	54.9006	38.3924	57.4524	40.9474	44.0962	49.2637	41.7319	25.9108	39.1022	27.6567	34.7196	28.9584	48.8471	43.0289	59.6016	45.4055	50.9797	37.1179	42.2166	27.4942
Sup	R952-X10	NA	39.9826	8452.15	39.6354	28.9012	44.0686	33.2465	34.9766	26.9035	55.5601	41.0083	48.2642	40.2898	46.6992	31.9385	54.2743	38.9735	38.1658	43.0475	34.8135	16.0362	34.5686	21.0532	31.3417	18.1958	48.3483	35.94	48.6949	40.8035	53.2834	33.4372	41.4295	23.258
Sup	R952-X11	NA	44.5984	5052.64	41.1892	29.2862	46.4964	33.3033	39.1708	27.3139	58.2607	42.7612	52.1063	48.4293	50.6644	37.617	53.8264	38.025	39.4831	43.7148	36.8119	20.1089	42.4626	28.413	33.228	25.451	50.6808	40.1306	53.4785	43.8695	50.6744	32.2042	39.9888	29.1025
Sup	R952-X12	NA	49.1761	38328.6	41.7949	25.8271	44.367	37.3501	39.0973	26.3071	63.199	45.2697	57.1322	46.7673	51.5982	34.3183	56.1006	37.7467	37.8641	44.5955	38.4731	19.8872	38.0608	21.2183	29.4128	27.2798	50.234	41.4467	48.8614	42.5302	51.8695	37.9493	41.2246	26.4415
Sup	R952-X13	NA	48.6005	14770.4	41.6158	30.5338	245.261	35.537	48.5059	55.8182	60.1879	41.0848	50.8424	46.3818	50.4236	37.5122	311.214	40.7573	39.7263	45.1041	38.0789	19.0945	38.7742	23.6189	33.0018	24.6954	46.4981	37.6005	53.3886	39.0267	48.8084	33.6001	42.7991	27.6421
Ctrl_Sup	W6/32-hIgG1K	1000	108.428	32578.9	32797	40270.1	48395.1	24329.1	17379.5	27505.5	42954.7	13530	17188	37721.7	43956.1	24869.6	44386.8	10755	17932.6	18871.1	36029.9	37269.3	39840.3	25173.4	26473.6	57457.6	8512.43	47037.2	29351.1	43580.7	24826.3	37501.8	42228.8	46562.8
Ctrl_Sup	hIgG1K	1000	49.6675	40.4775	45.8646	27.4817	47.1706	35.8526	40.4986	28.4525	63.0046	48.2543	54.3133	49.5479	52.1941	46.0565	60.3319	44.2363	46.2977	50.4269	39.165	20.9058	39.9076	27.8576	37.5977	31.2307	53.9659	45.486	54.6659	52.0646	55.5051	40.2566	41.887	30.9186
Ctrl_rAb	Labeling_buffer	NA	46.6598	38.7936	41.1693	29.1002	47.8161	37.2009	37.5151	24.9955	58.0482	45.3742	54.8001	44.0898	48.6441	39.9255	53.8912	40.7055	39.3961	44.6832	39.9923	18.6764	38.5285	24.1945	33.4889	25.8014	50.6282	38.6187	50.5755	41.3797	50.9019	35.2628	40.0833	31.5267
rAb	R952-X01	5000	46.4672	23956.3	42.9315	29.5484	53.4183	34.6166	34.6807	26.8529	60.9875	43.0862	52.287	47.6711	50.0841	37.304	55.1355	39.8355	40.8323	42.8583	37.4522	19.5109	37.3625	24.4421	33.33	26.3073	48.6368	38.224	55.3432	42.6907	51.0622	35.8882	41.653	27.4659
rAb	R952-X01	500	41.302	17094.3	42.7476	23.2732	51.013	34.115	36.7555	24.4481	56.5639	42.1751	50.9769	47.811	45.8756	40.6495	57.3194	40.5886	38.1821	43.1636	35.929	19.9024	40.2141	26.2554	32.465	26.4343	51.5735	37.3857	49.9657	42.6904	49.9908	37.618	38.3137	25.6262
rAb	R952-X01	50	42.0402	4657.33	42.4423	27.2908	48.9888	33.427	35.9033	25.452	60.0993	42.806	53.2782	43.1651	50.8842	42.0734	59.3658	43.2117	39.9568	42.6684	42.9968	19.562	39.4624	25.788	32.1948	26.6603	49.8922	38.7342	51.6367	44.481	51.3089	34.8298	44.2715	28.9758
rAb	R952-X01	5	48.5119	656.648	47.3593	31.6463	51.0966	39.0545	43.065	31.8762	68.2749	48.8274	53.7054	46.8742	52.2657	41.2452	58.652	45.9233	42.8932	49.8527	43.2207	22.7718	46.6773	27.3519	37.8266	33.8471	54.7269	43.0332	59.4359	45.5003	54.8687	39.8636	40.9984	30.9309
rAb	R952-X01	0.5	41.5664	123.258	43.0075	21.7076	45.474	34.4274	37.2806	25.0189	57.5978	42.978	52.5495	44.0751	46.5131	38.1226	56.7618	39.9846	40.4247	43.7055	38.3359	20.3705	40.6191	22.76	33.6762	21.365	48.7545	38.0286	49.1198	43.6589	47.6326	32.6095	43.7419	27.399
rAb	R952-X02	5000	41.9921	10868.7	41.3458	27.2636	48.6531	33.8424	37.8255	121.706	61.6629	40.6065	55.6388	47.4858	48.2025	36.811	53.1129	42.5507	39.8892	45.7084	39.9566	18.6851	38.9843	23.9801	31.2518	23.5264	52.0998	39.1253	50.4065	48.3057	51.7653	34.7353	40.8184	28.5373
rAb	R952-X02	500	45.3953	8103.98	40.5579	24.7639	48.1017	34.9125	36.903	103.698	60.844	46.9329	51.2623	44.9295	48.1206	36.0866	55.6287	41.0947	41.3216	46.2285	37.746	19.5892	39.9366	24.8077	33.2837	22.9982	50.2901	39.3361	50.6251	41.8756	52.1339	35.0872	38.1642	28.9022
rAb	R952-X02	50	44.395	6550.92	43.3745	25.859	48.2894	38.8653	37.4435	73.426	64.2821	43.7428	56.8339	46.4754	47.46	37.7192	54.3902	42.9193	40.3201	43.0093	37.3173	18.4928	39.2117	23.9142	30.8072	25.2362	51.0215	40.2698	54.3854	45.7094	50.4654	38.9288	39.7555	30.0913
rAb	R952-X02	5	44.3951	2643.85	42.6332	31.0267	45.7602	35.5451	36.2354	35.4144	59.798	42.0975	51.3319	47.6556	48.495	39.9865	54.2397	40.6157	40.2662	45.8541	39.4616	21.6128	38.8517	26.628	33.2578	25.9022	48.2023	40.6581	52.001	37.5483	51.673	38.3113	41.2504	29.3107
rAb	R952-X02	0.5	44.3891	412.368	41.7932	25.544	46.5688	33.5607	33.2581	26.5786	59.4041	42.0915	48.8355	46.8082	47.7459	34.5262	53.4067	38.6977	38.6672	45.9043	37.5242	21.053	39.6664	24.9387	31.7474	21.4175	48.1785	37.1882	48.3723	45.9294	53.1385	34.8925	40.1955	26.4047
rAb	R952-X03	5000	40.5088	15311.9	40.4815	25.5157	46.7758	35.1981	33.3474	30.7416	61.6445	45.317	51.9537	45.0288	48.8433	39.3951	53.8559	42.8907	43.2185	47.7292	33.7004	20.1092	37.5048	25.6909	29.0026	21.0447	50.7045	40.2205	53.5901	45.0901	50.0678	39.5761	42.5731	30.8545
rAb	R952-X03	500	43.5159	12061.3	42.8274	23.3969	46.8324	34.9885	38.2097	26.96	61.4792	45.6495	51.329	46.2895	48.58	40.1636	58.5454	42.763	39.6061	44.2806	39.1422	20.1597	36.9698	23.3947	32.5145	23.6594	48.7196	38.7083	54.2149	44.2232	52.884	34.7299	36.4688	27.6206
rAb	R952-X03	50	47.0317	7865.42	40.8201	25.1824	46.8431	35.7458	36.2595	27.4734	61.5084	44.6115	51.9872	44.4414	49.7852	36.2413	57.3637	42.8647	40.9235	49.1049	37.0426	19.9449	38.6195	25.5556	36.1015	26.9751	50.7889	39.9227	52.3648	44.6607	52.4517	33.4005	42.3614	28.5213
rAb	R952-X03	5	44.3405	1451.67	42.2948	26.3888	45.9325	31.4457	41.3384	26.0364	61.9132	45.9897	53.867	43.9241	47.334	39.5868	60.9421	42.374	42.1688	43.5719	38.0677	18.68	39.6721	26.2276	32.172	23.0337	51.1472	39.1127	49.6895	44.9618	51.8197	38.0198	40.6926	27.0514
rAb	R952-X03	0.5	45.6664	223.841	42.9375	27.8393	43.3286	36.8662	36.9733	23.0937	60.0286	42.9725	52.5563	44.8326	46.618	37.5711	58.8543	42.395	42.9334	41.6826	32.4052	21.3093	35.9307	24.9597	31.9264	22.1818	51.0108	40.3755	50.5096	40.4879	52.3573	36.4902	42.7221	27.303
rAb	R952-X04	5000	43.1723	12531.6	41.142	26.0404	48.8677	36.7909	34.2283	26.3011	60.812	43.5057	51.5222	46.3895	48.892	35.4365	59.4962	35.5216	42.9009	45.8551	38.1243	22.0231	37.3221	24.3429	30.5546	23.5171	52.6509	39.0046	54.0914	41.3083	49.135	35.8652	43.0427	30.1118
rAb	R952-X04	500	42.593	10648.5	40.8316	22.9538	44.8257	34.4894	42.5386	20.3266	60.9216	43.0608	52.342	44.6692	49.2243	38.074	52.5916	39.9079	37.7772	42.8493	36.2321	19.0875	37.139	24.133	31.0876	21.4305	47.4546	40.4541	48.8042	43.9674	48.6358	37.5281	38.0981	27.0278
rAb	R952-X04	50	46.1526	7567.33	40.9903	27.4824	46.4482	33.4022	40.0513	25.6291	60.4027	40.8558	51.9311	46.1948	46.7543	39.7946	56.7328	40.7454	37.6642	43.7329	36.7132	20.7182	38.9114	23.7589	32.8166	26.5484	51.2513	39.3964	53.4591	42.8973	50.2203	35.0793	38.0262	27.4051
rAb	R952-X04	5	41.0878	1368.46	41.6307	28.955	48.558	35.6201	39.1956	30.2802	60.3554	43.723	52.0101	45.5286	52.3721	39.5043	55.8615	43.3374	39.4429	44.7649	38.0577	20.5628	40.1887	24.8713	33.4644	23.3926	51.694	42.2366	50.2534	45.2467	53.5231	35.3336	38.8954	30.4451
rAb	R952-X04	0.5	43.1712	206.459	40.5051	27.5706	45.4281	35.6134	33.5463	24.3333	61.7457	42.5377	51.6577	48.1067	46.5628	38.7929	58.5025	39.5061	39.0898	45.3103	37.226	23.8043	39.3052	21.5835	31.5701	25.1947	50.0867	39.7853	50.1916	42.6699	51.0285	36.7965	40.1971	26.0434
rAb	R952-X05	5000	44.4096	8526.76	43.7804	30.1997	48.3904	37.072	38.674	26.5708	61.1679	45.3146	52.1053	45.988	50.6019	40.7143	55.9797	40.6105	41.098	47.9019	36.3186	21.9253	38.7173	24.7539	32.5467	25.1558	50.5328	40.8037	52.2021	45.1107	52.7083	38.5647	46.0997	28.7894
rAb	R952-X05	500	45.4543	6159.14	41.6803	25.8996	47.4651	33.7851	38.1026	26.4933	60.2009	46.4142	54.8012	45.0773	48.0873	38.087	56.2183	41.3028	39.4342	44.1553	38.3693	21.4466	39.2559	25.4788	31.7232	26.3202	51.0594	41.3882	53.0573	43.1699	49.3722	35.6071	46.3447	26.5642
rAb	R952-X05	50	44.022	5167	39.4908	27.3708	44.2693	33.3466	38.9017	26.2642	60.9244	44.8092	53.8237	43.6077	50.6245	41.0791	55.6545	42.7115	39.1087	40.0937	35.9535	21.0776	37.5183	22.3054	32.2223	20.8836	50.6429	39.6586	52.0537	43.7572	50.9972	37.0647	39.5443	25.3147
rAb	R952-X05	5	45.0333	1767.87	39.7547	27.6523	44.6564	34.9326	35.8489	23.7002	61.1289	45.9686	54.0404	45.8386	47.2218	38.116	58.7579	37.9698	40.9763	42.3642	40.2927	22.5185	37.8601	25.8274	30.7897	20.7591	50.0177	41.9288	51.3479	40.8745	51.7018	36.6333	43.9973	29.2963
rAb	R952-X05	0.5	42.0675	259.851	43.3788	29.6779	40.8487	35.2681	36.3723	27.4825	60.2708	40.4705	50.0037	44.362	46.845	38.944	58.1208	38.0615	40.0084	45.3526	35.3858	19.566	36.8086	23.4163	33.1655	24.2841	48.7162	37.164	48.7698	41.9609	52.5043	34.5637	38.8485	26.7807
rAb	R952-X06	5000	48.6246	24181.5	17375.5	33317.5	38752.7	42.3462	36.0885	975.613	12688.4	68.3649	4870.96	28471.8	19171.9	4253.4	8031.03	5867.17	37.387	45.0405	32.8084	18.5241	41.8504	24.3465	34.9564	28.0086	48.4232	35.073	53.4121	49.8312	50.1754	38.0918	150.334	440.789
rAb	R952-X06	500	49.2069	20033.6	10935.5	29761.9	36549.3	42.3563	37.7325	137.202	4240.96	48.9088	1979.98	17560.5	9421.86	1177.9	3061.66	4420.76	36.9145	42.2441	37.8767	15.4062	40.2038	21.4242	34.4434	29.9202	50.6255	35.2111	51.1179	43.6354	47.4015	36.354	50.7351	66.1508
rAb	R952-X06	50	45.6158	10784.6	1666.32	17364	19648.2	36.301	36.8286	34.107	377.843	42.4182	305.801	6956.01	2452.19	91.8611	376.91	2061.24	39.6191	44.1273	38.0552	17.5582	38.9367	22.405	29.0796	23.1105	53.7647	35.909	52.8394	41.9031	50.1596	36.9626	39.4004	30.1559
rAb	R952-X06	5	43.9588	1742.53	119.627	2874.39	3410.34	35.3209	37.5718	26.9509	79.1626	44.3514	66.1115	1531.65	251.394	43.1181	74.8449	477.753	38.9108	43.9209	38.2023	18.9306	39.0622	24.9845	33.3982	21.9567	49.8294	37.7179	51.5286	42.038	52.6658	36.0086	43.2851	28.7101
rAb	R952-X06	0.5	43.7003	264.863	49.296	368.36	436.805	33.3897	34.8757	26.6623	64.5757	43.6315	55.3681	224.24	59.4957	39.7791	59.8532	94.0254	39.268	45.1089	37.2929	21.8762	37.5143	25.2187	30.8348	21.913	49.087	39.5092	49.4347	37.2247	50.5769	35.9462	40.1965	28.5419
rAb	R952-X07	5000	46.9866	28647.1	42.1271	30.5519	48.0495	39.263	37.4189	27.5751	64.5338	45.3183	57.1545	45.6059	51.2145	40.3856	61.2141	45.9388	43.2644	47.8222	39.3768	19.1529	43.5722	25.908	34.0784	26.9655	51.2224	41.0362	54.5916	45.5278	52.8371	40.4483	44.9677	25.9047
rAb	R952-X07	500	44.5926	30024.1	40.8346	31.5839	48.3706	35.4117	36.3239	25.8039	57.4409	44.931	50.5803	47.7008	46.7845	38.4754	56.8431	37.8384	44.7513	45.5142	38.5585	18.6008	36.6516	23.4727	32.8868	28.1805	49.6525	38.2449	54.2874	41.2486	51.3831	36.7018	41.2577	27.8183
rAb	R952-X07	50	46.1857	13311.6	44.4006	25.341	45.9418	36.8022	35.0009	25.464	63.2926	44.0226	49.4194	45.1076	49.2711	39.9505	55.4279	41.4997	40.2442	44.4319	38.6224	17.3243	36.3136	24.5752	30.5057	28.106	52.3949	38.1303	52.2381	44.6696	53.405	37.875	39.4258	25.7458
rAb	R952-X07	5	45.4761	1866.34	41.5009	29.5197	45.3668	31.0832	34.1399	23.8769	60.3581	40.5349	53.9969	41.9986	46.8216	39.9452	53.5272	41.5955	41.2033	46.592	37.6903	19.974	40.9231	23.0797	30.5585	23.8499	50.5192	38.8505	49.2039	45.2993	52.8036	37.7062	38.6782	28.0138
rAb	R952-X07	0.5	43.5821	274.955	39.9827	23.4209	47.1626	33.0584	36.8571	26.5874	60.8599	42.6003	54.4876	48.6472	47.1861	36.4386	55.4188	39.9587	41.0917	40.9725	35.8823	18.4807	38.6194	23.3086	30.4945	22.4165	49.6661	39.9011	50.5625	40.8915	51.0028	36.852	42.3095	26.4156
rAb	R952-X08	5000	43.7442	23734.7	42.4654	29.4627	47.0468	37.8503	32.9513	28.9633	60.8103	44.3977	48.578	48.172	48.01	40.9634	55.5194	39.3343	39.6499	43.0244	37.9215	20.3364	40.872	23.5252	31.3951	22.6329	50.6642	38.9432	51.114	43.6665	52.899	32.5195	38.3308	28.6138
rAb	R952-X08	500	44.4622	23437.8	42.575	28.5568	46.6352	39.5273	35.8735	26.4734	63.7657	45.8107	54.635	45.9959	51.0118	39.3062	58.3265	41.7785	41.8611	44.2223	37.4351	16.3948	37.0515	25.0061	33.2025	27.4469	49.4053	40.2598	49.18	42.1794	54.4436	35.5873	41.0844	26.9793
rAb	R952-X08	50	45.6548	8822.74	43.8342	29.4048	44.4301	35.2535	37.234	29.348	60.9969	45.6684	54.2198	46.0517	49.0923	41.6	56.9456	41.0546	40.2356	44.9384	39.2553	19.3443	39.5145	19.6547	32.6243	26.2537	50.0956	41.0378	54.9001	43.6673	50.252	31.6535	41.3064	29.8465
rAb	R952-X08	5	46.2391	1315.5	40.4174	28.2969	46.4189	37.2201	35.6377	25.0871	58.6223	45.4029	53.9788	47.268	51.1157	38.9295	53.0025	42.6024	42.0224	47.5291	37.0666	22.576	40.2509	23.3833	30.9725	25.5036	50.0439	38.4807	51.2542	41.5494	51.3228	37.2651	41.3058	27.9737
rAb	R952-X08	0.5	44.8544	223.971	41.6423	24.9684	44.2012	35.2538	40.3486	24.7528	62.8891	44.6533	56.1054	44.4054	49.2308	39.3376	57.5727	39.3396	42.0514	43.5832	37.5338	19.7441	38.9731	25.83	31.5721	23.0127	51.2987	39.1079	53.5141	41.6698	50.199	36.647	40.0768	29.3851
rAb	R952-X09	5000	45.5991	31512.4	41.4755	31.7594	46.5772	35.184	35.527	26.1654	63.8688	48.467	52.0492	45.0885	48.501	36.649	56.6476	40.3712	38.6141	41.5535	40.1813	17.8485	35.8506	26.6022	31.6669	26.139	49.8145	40.3913	51.4954	45.8841	50.3232	34.7068	40.4566	27.4791
rAb	R952-X09	500	48.0798	30683.7	44.1337	26.2422	49.0735	37.6003	37.5966	28.0455	63.3535	48.7962	56.3155	44.8568	50.4423	38.7236	54.7542	42.3849	39.4926	45.4829	37.7097	22.4291	39.6299	24.9712	33.6366	25.5517	52.992	40.6331	52.619	47.0281	51.6961	38.4685	39.8217	31.4399
rAb	R952-X09	50	45.5971	12906.5	42.7364	27.1353	46.9983	36.2004	39.995	27.4818	60.7837	41.4443	55.6782	44.9038	50.5285	40.6083	57.6938	43.6184	40.4044	45.2011	37.9277	17.0016	42.4151	24.7605	31.8676	22.0688	51.0624	40.3354	52.6666	45.6977	54.9236	34.8451	39.969	28.3909
rAb	R952-X09	5	42.9981	1799.75	42.9	24.7182	47.5667	36.4428	41.4871	25.425	61.3947	42.8404	52.8051	41.987	50.9643	41.2129	60.1455	43.5281	39.7023	41.4668	37.3449	21.9452	39.2118	23.2374	32.9812	24.2746	51.853	41.6612	53.9581	39.5148	51.574	37.049	44.5482	25.9566
rAb	R952-X09	0.5	42.8402	283.294	41.7182	26.8994	41.5827	35.8263	37.5112	24.3402	60.8901	46.921	52.2691	52.7458	51.161	40.3033	57.3522	41.502	39.0484	47.402	38.998	19.7803	41.0544	23.903	32.7243	22.4463	51.3872	38.7899	55.9794	43.5299	53.0104	42.0233	43.564	27.3249
rAb	R952-X10	5000	45.5607	9999.58	39.7209	114.137	152.202	34.5559	39.1442	26.9626	59.2914	39.5284	51.6123	92.3791	49.7665	36.9041	56.7298	56.2251	41.9435	44.0512	38.6935	19.6061	37.0334	21.682	34.9544	25.9857	49.7624	36.5803	56.3035	41.5495	48.7808	38.3837	38.5275	27.7874
rAb	R952-X10	500	44.3316	6957.54	40.2318	32.0471	54.8101	36.427	35.547	23.683	63.9037	43.5908	52.9387	53.1122	46.3201	39.4846	56.6535	45.0857	38.6816	45.5204	41.4797	22.6156	37.3019	25.9963	33.9273	22.1512	51.9502	41.5191	55.3187	45.2733	52.6107	36.933	45.3313	25.5457
rAb	R952-X10	50	45.5708	4812.1	40.7273	27.7717	45.3459	34.9925	34.9003	26.4946	62.6396	43.5677	52.986	47.9653	52.4254	38.5653	55.946	41.5798	40.9873	40.8056	36.9752	21.8832	38.1602	25.4001	30.4422	28.8463	54.4816	40.8211	54.1524	41.9794	54.3021	37.6648	38.031	27.5809
rAb	R952-X10	5	45.5389	1967.5	41.8064	22.9707	43.7971	37.2902	37.0592	28.0567	59.4047	46.6156	53.5516	45.2075	47.6411	38.4489	56.8968	42.6878	42.5187	46.6066	36.315	16.8259	39.6526	23.917	32.707	24.138	50.9738	40.9391	54.9073	42.7691	54.8245	35.1922	41.818	29.0183
rAb	R952-X10	0.5	44.1689	315.711	42.7704	27.1044	46.9115	35.2668	38.5695	23.9617	59.0734	43.9057	53.4589	45.4024	49.8408	39.4196	55.3592	42.7715	38.3061	44.7613	34.7861	19.7324	37.6248	27.4822	31.3531	22.0345	51.7701	42.5395	48.655	40.2513	50.4339	40.7566	40.6959	27.8267
rAb	R952-X11	5000	44.956	5715.41	41.0652	26.247	49.0606	34.1289	39.7705	29.7707	60.5252	41.3467	51.1875	43.7483	46.1161	38.2649	55.3854	39.4684	40.1719	45.4756	36.434	20.4142	37.4262	25.1619	32.07	24.326	49.427	36.1918	49.8605	43.0448	51.5898	35.6331	38.2726	26.7436
rAb	R952-X11	500	43.2411	4877.51	46.6086	29.8327	46.3145	37.172	38.7934	24.3826	62.4495	42.996	53.0653	48.5581	48.5171	39.7408	52.8667	41.2218	43.4849	46.459	37.8171	21.9503	38.7803	25.9751	34.7198	24.4841	52.0767	39.8153	50.884	39.9584	50.5993	36.0885	44.0888	28.4375
rAb	R952-X11	50	41.3061	3890.21	44.0104	28.5508	46.3824	36.477	35.375	27.0405	62.0066	41.0634	50.9325	47.0327	47.2044	37.8346	55.5004	39.7635	42.3935	41.5755	38.8705	21.7956	37.7698	24.5228	33.8229	21.7152	47.9669	39.2712	52.4901	44.4858	52.5365	34.7564	40.2378	29.1894
rAb	R952-X11	5	44.4136	753.211	39.8628	25.8214	43.2994	32.7196	36.8049	26.2471	58.5823	45.1143	55.5397	48.8956	49.0147	38.9408	57.8831	37.5162	39.2569	48.5356	37.6015	18.1495	41.1008	27.2309	32.0321	26.0783	49.8468	38.8929	46.9849	42.5475	49.8764	35.662	41.7785	26.1182
rAb	R952-X11	0.5	43.7103	144.382	42.3384	29.4542	47.0982	34.9589	39.3867	28.8511	60.282	44.9396	53.4918	48.9435	51.4457	41.7678	55.2618	40.3997	41.6445	46.8847	41.5575	21.4681	44.7181	26.5619	32.9323	30.0336	47.5165	39.1955	56.7208	44.5967	50.5502	36.5723	43.5124	31.3488
rAb	R952-X12	5000	45.335	34938.1	45.1272	24.8386	47.2753	35.9815	39.3556	29.5801	69.0114	46.0576	55.9422	47.8461	48.8912	42.5257	57.6453	40.8692	39.5911	48.1438	39.4522	17.2232	38.4279	26.2128	31.1797	25.4261	52.7476	41.7004	56.8262	45.1288	49.9363	34.7124	42.3045	28.2208
rAb	R952-X12	500	46.471	30623.1	42.4286	30.2816	50.1129	34.362	36.1981	27.1702	65.9623	47.7735	53.9717	48.9619	53.8819	39.9674	59.3296	40.6714	38.4238	44.4054	38.3791	18.9027	38.5446	26.6251	32.0243	26.3517	51.505	41.2996	53.3801	45.7049	55.8289	38.1618	41.4019	28.5517
rAb	R952-X12	50	46.8855	16017.9	43.5559	28.5915	48.5936	37.4313	38.6956	27.6926	64.2283	45.582	53.3912	48.5603	50.4645	43.5176	59.0714	40.2576	38.744	44.3111	37.0359	20.6169	42.2945	26.6369	32.5382	22.1481	51.9318	39.9732	50.7112	41.9811	52.0864	35.5945	40.8077	29.5502
rAb	R952-X12	5	44.7907	2239.4	42.2091	29.0179	45.0681	35.4224	37.0653	29.2964	62.1313	48	53.0259	47.3825	50.972	43.3503	56.3939	41.7601	39.8348	44.5305	34.006	18.7998	36.6792	27.2042	30.0256	28.4536	51.2504	40.4686	55.789	43.9607	54.1159	40.5643	44.809	28.8801
rAb	R952-X12	0.5	43.3326	338.13	40.5529	30.0738	48.6337	36.148	38.2934	25.7872	59.5725	46.6184	55.3284	46.2257	48.6795	42.2527	59.8667	43.6512	40.3782	42.0374	35.461	19.2872	41.0879	23.6302	30.0767	23.8592	50.8509	41.4363	50.2355	48.839	53.5076	35.9071	43.06	27.8351
rAb	R952-X13	5000	42.0522	20094.9	49.5565	33.174	818.075	33.7398	99.4739	79.7546	61.3671	46.525	51.7897	45.1466	48.5631	43.2318	1143.37	42.3143	42.3286	46.8006	36.6604	17.6244	42.1826	23.6228	31.2765	24.8179	50.9326	43.6734	48.2006	42.5107	53.1109	34.9566	40.7466	29.5342
rAb	R952-X13	500	43.2504	11677.3	49.2051	33.2564	582.189	36.3651	72.7342	66.389	61.0414	44.9527	54.5612	46.7095	47.6102	42.6745	782.662	40.2443	40.2989	45.5301	38.6008	19.9662	37.8718	22.5645	31.7874	22.2413	52.9809	39.094	50.6542	43.769	53.0808	35.1771	42.5551	26.8451
rAb	R952-X13	50	41.5444	8568.5	44.7436	26.7342	219.309	33.5678	58.0027	46.4589	61.6671	42.7978	53.7544	42.9499	49.501	40.1127	377.288	39.3826	38.1847	40.9409	37.6924	18.0866	40.522	24.4903	29.3985	26.1352	49.0484	39.8431	50.5219	41.326	48.5201	35.7182	42.9559	26.2653
rAb	R952-X13	5	47.4249	1734.32	42.3874	28.0469	76.2199	36.0572	40.2502	29.3551	60.8366	44.9945	55.8504	41.2332	50.1501	40.2109	125.607	43.8051	38.6675	47.7067	37.0626	20.3038	38.6393	23.2213	32.0306	24.5653	49.6848	39.0733	52.4056	44.2476	51.374	34.7026	41.1167	31.2591
rAb	R952-X13	0.5	43.4532	275.04	41.677	29.6204	50.4645	36.226	33.6494	28.4746	59.9126	43.9289	54.8429	47.1857	48.7299	39.2442	64.9974	41.4232	42.3021	44.6609	38.4148	23.2451	44.5932	28.9108	35.1197	28.7115	49.7425	43.7113	52.6177	44.5385	53.7205	38.5252	42.3952	31.8618
Ctrl_rAb	W6/32-hIgG1K	5000	115.426	31029.2	30640.2	41184.9	48912.7	24410.6	18894.1	29008.1	42695.1	13394.2	16940.5	39746.8	43104	24423	40688.7	10433.9	18559.3	18571.7	36129.4	36508.8	37405.1	25128.7	26307.6	58374.7	8670.43	50372.4	30422.6	45979	25082.6	37017	41556.7	42326.6
Ctrl_rAb	W6/32-hIgG1K	500	116.192	30860.8	31170.2	40076.5	46912.9	24292	17109.5	28259.9	40688.2	12454.1	17514.1	38865.7	42065.1	23794.3	42487.4	10108.1	18068.1	18389.5	35767.8	35839.7	38496.9	26957	25682	59829.4	8147.79	58855.7	29078.2	42489.2	24101	36148	39709.8	44422
Ctrl_rAb	W6/32-hIgG1K	50	85.4209	11342	12013.5	12620.4	20087	10165.4	6723.4	10033.6	14435	5123.47	6186.71	13198.8	12424.5	8804.87	12483.5	3414.27	7351.74	8447.09	15490.8	19213.8	24803.1	11493	14365.3	27629.2	3527.13	27067	12840.9	22297.2	9522	18462.8	17800.5	19280.3
Ctrl_rAb	W6/32-hIgG1K	5	53.4074	1535.12	1676.05	1598.4	2795.37	1458.26	925.262	1350.48	1920.25	682.947	823.138	1770.98	1626.06	1217.41	1555.58	498.782	1031.9	1286.21	2189.87	2653.31	3946.9	1510.47	2244.76	3785.13	535.074	4719.47	1856.17	2997.21	1392.08	2514.66	2401.04	2556.04
Ctrl_rAb	W6/32-hIgG1K	0.5	48.4275	254.925	238.277	233.248	359.539	221.09	146.779	197.38	299.321	129.918	164.274	255.023	249.249	190.212	248.149	99.2444	168.083	208.15	292.951	379.188	575.384	237.337	304.308	487.532	121.589	619.29	273.046	435.514	219.826	359.063	355.345	343.097
Ctrl_rAb	hIgG1K	5000	52.7337	41.5689	48.0846	34.2251	55.1846	38.0943	43.0066	30.0974	66.8145	54.7012	54.9827	54.5843	54.6695	41.972	58.7012	41.9286	49.3764	56.7929	45.8364	25.9755	43.455	31.0089	38.833	25.0487	58.7048	44.2473	54.545	51.382	53.7525	41.6393	44.6967	30.8278
Ctrl_rAb	hIgG1L	5000	46.5959	39.5096	42.3117	29.017	51.7472	36.7869	38.7825	31.7549	61.2497	47.0468	53.0797	48.0154	50.2411	39.8631	56.8279	41.7166	42.1831	45.2218	39.7936	21.2292	38.9439	26.3012	35.2001	28.8374	52.5684	43.7865	50.786	45.1413	54.7654	36.2024	43.1004	31.1696
